# Characterization of RNA editing profiles in rice endosperm development

**DOI:** 10.1101/2024.01.27.577525

**Authors:** Ming Chen, Lin Xia, Xinyu Tan, Shenghan Gao, Sen Wang, Man Li, Yuansheng Zhang, Tianyi Xu, Yuanyuan Cheng, Yuan Chu, Songnian Hu, Shuangyang Wu, Zhang Zhang

**Author notes:** Corresponding authors: Zhang Zhang, Shuangyang Wu and Songnian Hu. Medical Center of Hematology, Xinqiao Hospital, State Key Laboratory of Trauma, Burn and Combined Injury, Army Medical University, Chongqing, China (Lin Xia). Beijing Key Laboratory for Agriculture Application and New Technique, College of Plant Science and Technology, Beijing University of Agriculture, Beijing, China (Sen Wang). Gregor Mendel Institute, Austrian Academy of Sciences, Vienna BioCenter, Dr. Bohr-Gasse 3, Vienna, Austria. These authors contributed equally to this work (Ming Chen, Lin Xia).

## Abstract

Rice (*Oryza sativa L*.) endosperm provides nutrients for seed germination and determines grain yield. RNA editing, a post-transcriptional modification essential for plant development, unfortunately, is not fully characterized during rice endosperm development. Here, we conduct genome re-sequencing and RNA sequencing for rice endosperms across five successive developmental stages and perform systematic analyses to characterize RNA editing profiles during rice endosperm development. We find that the majority of their editing sites are C-to-U CDS-recoding in mitochondria, leading to increased hydrophobic amino acids, and affecting structures and functions of mitochondrial proteins. Comparative analysis of RNA editing profiles across the five developmental stages reveals that CDS-recoding sites present higher editing frequencies with lower variabilities, and recoded amino acids, particularly caused by these sites with higher editing frequencies, tend to exhibit stronger evolutionary conservation across many land plants. Based on these results, we further classify mitochondrial genes into three groups that present distinct patterns in terms of editing frequency and variability of CDS-recoding sites. Besides, we identify a series of P- and PLS-class pentatricopeptide repeat (PPR) proteins with editing potential and construct PPR-RNA binding profiles, yielding candidate PPR editing factors related to rice endosperm development. Taken together, our findings provide valuable insights for deciphering fundamental mechanisms of rice endosperm development underlying RNA editing machinery.

**Author summary:** Rice endosperm development, a critical process determining quality and yield of our mankind’s essential food, is regulated by RNA editing that provokes RNA base alterations by protein factors. However, our understanding of this regulation is incomplete. Hence, we systematically characterize RNA editing profiles during rice endosperm development. We find that editing sites resulting in amino acid changes, called “CDS-recoding”, predominate in mitochondria, leading to increased hydrophobic amino acids and affecting structures and functions of proteins. Comparative analysis of RNA editing profiles during rice endosperm development reveals that CDS-recoding sites present higher editing frequencies with lower variabilities. Furthermore, evolutionary conservation of recoded amino acids caused by these CDS-recoding sites is positively correlated with editing frequency across many land plants. We classify mitochondrial genes into three groups that present distinct patterns in terms of editing frequency and variability of CDS-recoding sites, indicating different effects of these genes on rice endosperm development. In addition, we identify candidate protein factors associated closely with RNA editing regulation. To sum up, our findings provide valuable insights for fully understanding the role of RNA editing during rice endosperm development.
