## Supplementary material for "Characterization of RNA editing profiles in rice endosperm development": Table S1

### Sheet: sheet1
Table S1. RNA editing events in mitochondria and plastids during rice endosperm development. Value in "Strand" column: 0 (minus strand -), 1 (plus strand) and 2 (unknown or not defined strand)
Chromosome	Genomic position	Strand	Type	Gene	Region	Editing frequency (3 DAF)	Editing frequency (6 DAF)	Editing frequency (9 DAF)	Editing frequency (12 DAF)	Editing frequency (15 DAF)
ChrM	141901	0	CT	orf288	CDS-recoding	0.35	0.33	0.25	0.27	0.26
ChrM	141977	0	CT	orf288	CDS-recoding	0.54	0.52	0.45	0.5	0.44
ChrM	141979	0	CT	orf288	CDS-recoding	0.47	0.43	0.38	0.35	0.31
ChrM	174604	1	CT	rpl16	Pseudogenic	0.94	0	0	0	0.97
ChrM	174670	1	CT	rpl16	Pseudogenic	0.96	0.97	0.97	0.89	0.93
ChrM	174676	1	CT	rpl16	Pseudogenic	0.79	0	0.86	0.89	0.85
ChrM	198992	1	CT	nad4	Intronic	0.74	0.77	0.67	0.56	0.76
ChrM	199254	1	CT	nad4	Intronic	0.85	0.85	0.81	0.77	0.82
ChrM	200457	1	CT	nad4	CDS-synonymous	0	0	0.16	0.13	0.33
ChrM	204449	1	CT	nad4	CDS-recoding	0.77	0.72	0.79	0.47	0.55
ChrM	205425	1	CT	nad4	Intronic	0	0	0	0	0.11
ChrM	209398	2	CT	None	Intergenic	0	0.13	0.26	0.21	0
ChrM	210992	2	CT	None	Intergenic	0	0	0	0	0.11
ChrM	212002	2	CT	None	Intergenic	0	0	0	0.13	0.11
ChrM	212218	2	CT	None	Intergenic	0	0	0	0	0.1
ChrM	212426	1	CT	cox2	CDS-recoding	0.94	0.93	0.94	0.92	0.97
ChrM	212442	1	CT	cox2	CDS-synonymous	0.42	0.47	0.5	0.54	0.57
ChrM	212445	1	CT	cox2	CDS-synonymous	0.7	0.72	0.75	0.78	0.8
ChrM	212489	1	CT	cox2	CDS-recoding	0.98	0.96	0.98	0.97	0.99
ChrM	212556	1	CT	cox2	CDS-synonymous	0.65	0.61	0.66	0.78	0.85
ChrM	212579	2	CT	cox2	CDS-recoding	0.88	0.87	0.87	0.88	0.96
ChrM	212581	1	CT	cox2	CDS-recoding	0.87	0.87	0.87	0.88	0.96
ChrM	212671	1	CT	cox2	CDS-recoding	0.97	0.97	0.97	0.98	0.99
ChrM	212797	1	CT	cox2	CDS-recoding	0.95	0.93	0.93	0.94	0.97
ChrM	226263	0	CT	atp6	CDS-recoding	0.9	0.89	0.91	0.9	0.94
ChrM	226315	2	GA	None	Intergenic	0	0	0	0.11	0.11
ChrM	226377	2	GA	None	Intergenic	0	0	0.1	0.14	0.12
ChrM	226440	2	GA	None	Intergenic	0.94	0.95	0.96	0.97	0.99
ChrM	226463	2	GA	None	Intergenic	0	0	0	0	0.12
ChrM	226720	2	GA	None	Intergenic	0.54	0.6	0.52	0.55	0.64
ChrM	227182	2	GA	None	Intergenic	0	0.2	0.26	0.27	0
ChrM	230928	2	GA	None	Intergenic	0	0	0.13	0	0
ChrM	231575	0	CT	nad5	CDS-recoding	0.6	0.66	0.66	0.76	0.91
ChrM	231615	0	CT	nad5	CDS-recoding	0.35	0.23	0.29	0.28	0.47
ChrM	231617	0	CT	nad5	CDS-recoding	0.25	0.22	0.24	0.22	0.35
ChrM	231633	0	CT	nad5	CDS-recoding	0.62	0.6	0.6	0.67	0.82
ChrM	231638	0	CT	nad5	CDS-recoding	0.78	0.75	0.77	0.78	0.9
ChrM	232600	0	CT	nad5	CDS-recoding	0.95	0.94	0.94	0.96	0.97
ChrM	232719	0	CT	nad5	CDS-synonymous	0.19	0.21	0.24	0.3	0.32
ChrM	232870	0	CT	nad5	CDS-recoding	0.96	0.96	0.97	0.98	0.99
ChrM	232879	0	CT	nad5	CDS-recoding	0.85	0.84	0.84	0.84	0.85
ChrM	232909	0	CT	nad5	CDS-recoding	0.98	0.98	0.98	0.99	0.99
ChrM	237064	2	GA	None	Intergenic	0	0.15	0.14	0.14	0.11
ChrM	238010	2	GA	None	Intergenic	0.17	0.12	0	0	0
ChrM	239516	2	GA	None	Intergenic	0	0	0.11	0	0
ChrM	239621	2	GA	None	Intergenic	0.67	0.66	0.68	0.52	0.6
ChrM	239915	0	CT	nad1	CDS-recoding	0.89	0.89	0.86	0.85	0.85
ChrM	239942	0	CT	nad1	CDS-recoding	0.85	0.81	0.81	0.83	0.88
ChrM	239973	0	CT	nad1	CDS-recoding	0.89	0.89	0.83	0.85	0.86
ChrM	239995	0	CT	nad1	CDS-synonymous	0.85	0.81	0.68	0.73	0.73
ChrM	240014	0	CT	nad1	CDS-recoding	0.45	0.49	0.45	0.41	0.32
ChrM	240050	0	CT	nad1	CDS-recoding	0.72	0.58	0.49	0.56	0.62
ChrM	240058	0	CT	nad1	CDS-synonymous	0.29	0.26	0.2	0.27	0.37
ChrM	240060	0	CT	nad1	CDS-recoding	0.81	0.85	0.63	0.71	0.76
ChrM	241531	0	CT	nad1	CDS-recoding	0.85	0.88	0.87	0.79	0.8
ChrM	241587	0	CT	nad1	Intronic	0.88	0.9	0.9	0.87	0.9
ChrM	242555	0	CT	rps13; nad1	CDS-recoding; Intronic	0.96	0.93	0.95	0.93	0.95
ChrM	242586	0	CT	rps13; nad1	CDS-recoding; Intronic	0.97	0.96	0.97	0.94	0.96
ChrM	242742	0	CT	rps13; nad1	CDS-recoding; Intronic	0.94	0.92	0.94	0.91	0.95
ChrM	242786	0	CT	rps13; nad1	CDS-recoding; Intronic	0.88	0.88	0.88	0.88	0.91
ChrM	242816	0	CT	rps13; nad1	CDS-recoding; Intronic	0.92	0.88	0.88	0.83	0.88
ChrM	242828	0	CT	rps13; nad1	CDS-recoding; Intronic	0.42	0.41	0.45	0.43	0.49
ChrM	242837	0	CT	rps13; nad1	CDS-recoding; Intronic	0.96	0.94	0.94	0.92	0.94
ChrM	244662	0	CT	nad1	Intronic	0	0.18	0	0.14	0
ChrM	248316	0	CT	nad1	Intronic	0	0.1	0.16	0.11	0.1
ChrM	248321	0	CT	nad1	Intronic	0	0	0	0.17	0
ChrM	248359	0	CT	nad1	Intronic	0	0	0	0.13	0.19
ChrM	248397	0	CT	nad1	Intronic	0.8	0.85	0.89	0.73	0.75
ChrM	248612	0	CT	rps4; nad1	CDS-recoding; Intronic	0.83	0.81	0.83	0.71	0.7
ChrM	248617	0	CT	rps4; nad1	CDS-recoding; Intronic	0.91	0.86	0.83	0.74	0.73
ChrM	248626	0	CT	rps4; nad1	CDS-recoding; Intronic	0.85	0.78	0.79	0.73	0.74
ChrM	248677	0	CT	rps4; nad1	CDS-recoding; Intronic	0.75	0.63	0.67	0.36	0
ChrM	248702	0	CT	rps4; nad1	CDS-recoding; Intronic	0.86	0.77	0.77	0.62	0
ChrM	248713	0	CT	rps4; nad1	CDS-recoding; Intronic	0.78	0.72	0.76	0.59	0
ChrM	248742	0	CT	rps4; nad1	CDS-synonymous; Intronic	0.9	0.83	0.84	0.68	0.79
ChrM	248772	0	CT	rps4; nad1	CDS-synonymous; Intronic	0	0	0.13	0.11	0.16
ChrM	248781	0	CT	rps4; nad1	CDS-synonymous; Intronic	0.25	0.25	0.33	0.22	0.38
ChrM	248910	0	CT	rps4; nad1	CDS-synonymous; Intronic	0	0	0	0	0.12
ChrM	249090	0	CT	rps4; nad1	CDS-synonymous; Intronic	0.11	0.11	0.16	0	0
ChrM	249157	0	CT	rps4; nad1	CDS-recoding; Intronic	0.97	0.88	0.93	0.9	0.83
ChrM	249165	0	CT	rps4; nad1	CDS-synonymous; Intronic	0	0.1	0	0	0.12
ChrM	249304	0	CT	rps4; nad1	CDS-recoding; Intronic	0.93	0.86	0.89	0.75	0.79
ChrM	249349	0	CT	rps4; nad1	CDS-recoding; Intronic	0.9	0.85	0.87	0.67	0.7
ChrM	249361	0	CT	rps4; nad1	CDS-recoding; Intronic	0.93	0.9	0.9	0.69	0.74
ChrM	249475	0	CT	rps4; nad1	CDS-recoding; Intronic	0.91	0.89	0.9	0.75	0.84
ChrM	249590	0	CT	rps4; nad1	CDS-recoding; Intronic	0.91	0.82	0.87	0.71	0.84
ChrM	249601	0	CT	rps4; nad1	CDS-recoding; Intronic	0.93	0.86	0.88	0.7	0.8
ChrM	249652	0	CT	nad1	Intronic	0.45	0.5	0.6	0.3	0.47
ChrM	249819	0	CT	nad1	Intronic	0	0	0	0.1	0.14
ChrM	249982	0	CT	nad1	Intronic	0.11	0.1	0.17	0	0.17
ChrM	250033	0	CT	nad1	Intronic	0.52	0.65	0.66	0.54	0.56
ChrM	250050	0	CT	nad1	Intronic	0.62	0.58	0.61	0.48	0.61
ChrM	250120	0	CT	nad1; rps11	Intronic; Pseudogenic	0.15	0.14	0.26	0.11	0.11
ChrM	250243	0	CT	nad1; rps11	Intronic; Pseudogenic	0.13	0.2	0.21	0.15	0.29
ChrM	250515	0	CT	nad1; rps11	Intronic; Pseudogenic	0.12	0.24	0.28	0.16	0.16
ChrM	250519	0	CT	nad1; rps11	Intronic; Pseudogenic	0.72	0.83	0.75	0.63	0.53
ChrM	250591	0	CT	nad1; rps11	Intronic; Pseudogenic	0.68	0.56	0.65	0.4	0.5
ChrM	251399	0	CT	nad1	CDS-recoding	0	0.76	0.57	0.74	0.92
ChrM	251954	0	CT	nad1	Intronic	0.42	0.26	0.2	0	0
ChrM	263160	2	CT	atp9	CDS-recoding	0.78	0.78	0.7	0.77	0.88
ChrM	263221	2	CT	atp9	CDS-synonymous	0.67	0.58	0.55	0.62	0.84
ChrM	263222	2	CT	atp9	CDS-recoding	0.83	0.8	0.7	0.75	0.93
ChrM	263232	2	CT	atp9	CDS-recoding	0.9	0.92	0.81	0.86	0.97
ChrM	263331	2	CT	atp9	CDS-recoding	0.58	0.43	0.46	0.33	0.37
ChrM	263345	2	CT	atp9	CDS-synonymous	0.18	0	0.1	0.12	0.2
ChrM	263352	2	CT	atp9	CDS-recoding	0.52	0.45	0.32	0.34	0.44
ChrM	263363	2	CT	atp9	CDS-recoding	0.46	0.6	0.43	0.41	0.54
ChrM	273498	0	GA	nad1	Intronic	0.13	0.21	0.17	0.26	0.25
ChrM	273504	0	GA	nad1	Intronic	0	0	0.12	0	0
ChrM	291446	0	GA	nad1	Intronic	0	0	0.11	0.16	0
ChrM	291942	0	GA	nad1	Intronic	0.22	0	0	0	0
ChrM	292442	0	GA	nad1	Intronic	0.44	0.3	0.35	0.29	0.29
ChrM	292458	0	GA	nad1	Intronic	0.21	0	0.16	0	0
ChrM	292916	0	GA	nad1	Intronic	0.56	0.52	0.41	0.3	0.5
ChrM	293238	0	GA	nad1	Intronic	0.11	0	0.13	0.12	0.17
ChrM	293404	0	GA	nad1	Intronic	0.31	0.36	0.34	0.33	0.29
ChrM	293431	0	GA	nad1	Intronic	0.16	0.21	0.22	0.23	0.22
ChrM	293440	0	GA	nad1	Intronic	0.25	0.32	0.23	0.25	0.32
ChrM	293493	0	GA	nad1	Intronic	0.43	0.51	0.45	0.49	0.4
ChrM	293628	0	GA	nad1	Intronic	0.12	0	0	0	0.11
ChrM	294087	0	GA	nad1	Intronic	0.23	0.19	0.19	0.17	0.16
ChrM	294668	0	GA	nad1	Intronic	0	0	0	0	0.11
ChrM	297075	2	CT	rpl2	CDS-synonymous	0.17	0.19	0.2	0.2	0.27
ChrM	297382	2	CT	rpl2	CDS-recoding	0.95	0.94	0.95	0.96	0.96
ChrM	297684	0	GA	nad1	Intronic	0.87	0.87	0.91	0.89	0.93
ChrM	297760	2	CT	rps19	CDS-synonymous	0.14	0.15	0.18	0.26	0.29
ChrM	297800	2	CT	rps19	CDS-recoding	0.97	0.98	0.96	0.96	0.96
ChrM	297810	2	CT	rps19	CDS-synonymous	0.21	0.22	0.24	0.18	0.3
ChrM	297822	2	CT	rps19	CDS-synonymous	0.54	0.53	0.56	0.39	0.44
ChrM	297847	2	CT	rps19	CDS-recoding	0.96	0.97	0.96	0.91	0.94
ChrM	297848	2	CT	rps19	CDS-recoding	0.96	0.96	0.94	0.94	0.96
ChrM	298296	0	GA	nad1	Intronic	0.17	0.21	0.22	0.32	0.38
ChrM	298523	0	GA	nad1	Intronic	0.13	0.16	0.19	0.23	0.26
ChrM	298558	0	GA	nad1	Intronic	0.26	0.31	0.33	0.32	0.36
ChrM	298757	0	GA	nad1	Intronic	0	0	0	0.12	0.13
ChrM	298758	0	GA	nad1	Intronic	0	0	0	0.13	0.13
ChrM	298790	0	GA	nad1	Intronic	0.95	0.96	0.96	0.96	0.98
ChrM	298825	0	GA	nad1	Intronic	0.91	0.97	0.91	0.92	0.93
ChrM	298830	2	CT	nad4L	CDS-recoding	0	0	0.13	0.11	0.11
ChrM	298869	2	CT	nad4L	CDS-recoding	0.92	0.93	0.9	0.91	0.96
ChrM	298883	2	CT	nad4L	CDS-recoding	0.8	0.86	0.84	0.88	0.92
ChrM	298923	2	CT	nad4L	CDS-recoding	0.97	0.96	0.95	0.97	0.99
ChrM	298928	2	CT	nad4L	CDS-recoding	0.97	0.97	0.96	0.97	0.99
ChrM	298938	2	CT	nad4L	CDS-recoding	0.97	0.97	0.97	0.98	0.99
ChrM	299007	2	CT	nad4L	CDS-recoding	0.98	0.98	0.98	0.99	1
ChrM	299016	2	CT	nad4L	CDS-recoding	0.98	0.98	0.98	0.99	1
ChrM	299025	2	CT	nad4L	CDS-recoding	0.98	0.98	0.98	0.99	1
ChrM	303918	0	CT	cob; nad1	CDS-recoding; Intronic	0.98	0.96	0.97	0.95	0.98
ChrM	303923	0	CT	cob; nad1	CDS-synonymous; Intronic	0.96	0.94	0.95	0.94	0.98
ChrM	303961	0	CT	cob; nad1	CDS-recoding; Intronic	0.95	0.95	0.95	0.94	0.97
ChrM	304060	0	CT	cob; nad1	CDS-recoding; Intronic	0.92	0.93	0.93	0.91	0.95
ChrM	304134	0	CT	cob; nad1	CDS-recoding; Intronic	0.98	0.97	0.97	0.97	0.99
ChrM	304189	0	CT	cob; nad1	CDS-recoding; Intronic	0.98	0.97	0.97	0.98	0.99
ChrM	304234	0	CT	cob; nad1	CDS-recoding; Intronic	0.98	0.97	0.97	0.97	0.98
ChrM	304317	0	CT	cob; nad1	CDS-recoding; Intronic	0.95	0.96	0.95	0.96	0.99
ChrM	304327	0	CT	cob; nad1	CDS-recoding; Intronic	0.96	0.97	0.96	0.96	0.99
ChrM	304362	0	CT	cob; nad1	CDS-recoding; Intronic	0.98	0.98	0.97	0.98	0.99
ChrM	304474	0	CT	cob; nad1	CDS-recoding; Intronic	0.97	0.95	0.95	0.96	0.99
ChrM	304478	0	CT	cob; nad1	CDS-synonymous; Intronic	0.92	0.91	0.91	0.92	0.96
ChrM	304623	0	CT	cob; nad1	CDS-recoding; Intronic	0.98	0.97	0.97	0.97	0.99
ChrM	304717	0	CT	cob; nad1	CDS-recoding; Intronic	0.96	0.96	0.96	0.96	0.98
ChrM	304744	0	CT	cob; nad1	CDS-recoding; Intronic	0.95	0.95	0.96	0.95	0.99
ChrM	304756	0	CT	cob; nad1	CDS-recoding; Intronic	0.97	0.97	0.96	0.96	0.99
ChrM	304864	0	CT	cob; nad1	CDS-recoding; Intronic	0.97	0.96	0.95	0.94	0.98
ChrM	305822	0	CT	nad1	Intronic	0	0.11	0.11	0	0
ChrM	314682	0	CT	nad1	Intronic	0.92	0.93	0.92	0.94	0.97
ChrM	315061	0	CT	nad1	CDS-recoding	0.84	0.86	0.89	0.91	0.93
ChrM	315077	0	CT	nad1	CDS-recoding	0.73	0.75	0.81	0.82	0.81
ChrM	315086	0	CT	nad1	CDS-recoding	0.76	0.73	0.77	0.81	0.82
ChrM	315116	0	CT	nad1	CDS-recoding	0.88	0.83	0.88	0.84	0.89
ChrM	315191	0	CT	nad1	CDS-recoding	0.97	0.96	0.96	0.98	0.98
ChrM	315235	0	CT	nad1	CDS-recoding	0.89	0.91	0.92	0.92	0.94
ChrM	315280	0	CT	nad1	CDS-recoding	0.56	0.51	0.67	0.72	0.78
ChrM	315303	2	GA	None	Intergenic	0.94	0.94	0.95	0.97	0.99
ChrM	315408	2	GA	None	Intergenic	0.12	0.13	0.18	0.26	0.3
ChrM	315929	0	CT	mat-r	CDS-synonymous	0	0	0.13	0	0
ChrM	315939	0	CT	mat-r	CDS-recoding	0.76	0.76	0.86	0.78	0.83
ChrM	315949	0	CT	mat-r	CDS-recoding	0.91	0.86	0.94	0.89	0.93
ChrM	315957	0	CT	mat-r	CDS-recoding	0.6	0.65	0.78	0.68	0.77
ChrM	317553	0	CT	mat-r	CDS-recoding	0.82	0.82	0.72	0.55	0.63
ChrM	317554	0	CT	mat-r	CDS-recoding	0.26	0.32	0.24	0.23	0.14
ChrM	317642	0	CT	mat-r	CDS-synonymous	0.16	0.17	0.18	0.19	0.21
ChrM	317757	0	CT	mat-r	CDS-recoding	0.2	0.19	0.15	0	0
ChrM	317763	0	CT	mat-r	CDS-recoding	0.76	0.62	0.5	0.34	0.53
ChrM	317789	0	CT	mat-r	CDS-synonymous	0	0.14	0	0.1	0
ChrM	317805	0	CT	mat-r	CDS-recoding	0.71	0.7	0.62	0.48	0.51
ChrM	317832	0	CT	mat-r	CDS-recoding	0.38	0.32	0.34	0.33	0.21
ChrM	318031	2	GA	None	Intergenic	0.56	0.47	0.45	0.39	0.38
ChrM	318058	2	GA	None	Intergenic	0	0.1	0.14	0.12	0.11
ChrM	318184	2	GA	None	Intergenic	0.3	0.22	0.15	0.26	0.15
ChrM	318447	2	GA	None	Intergenic	0.13	0.12	0	0.12	0.12
ChrM	318498	2	GA	None	Intergenic	0.15	0.19	0.12	0	0
ChrM	318607	2	GA	None	Intergenic	0.27	0.23	0.2	0.12	0.2
ChrM	320415	2	GA	None	Intergenic	0	0.12	0	0.11	0.15
ChrM	320482	2	GA	None	Intergenic	0	0	0.21	0	0
ChrM	321382	0	CT	rps1	CDS-recoding	0.88	0.87	0.89	0.84	0.89
ChrM	321510	0	CT	rps1	CDS-recoding	0.94	0.93	0.95	0.95	0.98
ChrM	321780	0	CT	rps1	CDS-recoding	0.96	0.94	0.94	0.93	0.97
ChrM	321924	2	GA	None	Intergenic	0.89	0.88	0.89	0.88	0.93
ChrM	321972	2	GA	None	Intergenic	0.75	0.74	0.81	0.79	0.84
ChrM	322084	0	CT	ccmFn	CDS-recoding	0	0	0	0	0.11
ChrM	322307	0	CT	ccmFn	CDS-recoding	0.95	0.94	0.94	0.88	0.92
ChrM	322342	0	CT	ccmFn	CDS-recoding	0.93	0.92	0.91	0.81	0.88
ChrM	322355	0	CT	ccmFn	CDS-recoding	0.89	0.9	0.9	0.81	0.87
ChrM	322390	0	CT	ccmFn	CDS-recoding	0	0.31	0.18	0.13	0.11
ChrM	322402	0	CT	ccmFn	CDS-recoding	0	0.28	0.19	0	0.15
ChrM	322426	0	CT	ccmFn	CDS-recoding	0.77	0.65	0.58	0.58	0.66
ChrM	322469	0	CT	ccmFn	CDS-recoding	0.88	0.82	0.82	0.79	0.84
ChrM	322487	0	CT	ccmFn	CDS-recoding	0.91	0.84	0.86	0.8	0.86
ChrM	322520	0	CT	ccmFn	CDS-recoding	0.74	0.67	0.65	0.55	0.62
ChrM	322538	0	CT	ccmFn	CDS-recoding	0	0.34	0.13	0.16	0.13
ChrM	322553	0	CT	ccmFn	CDS-recoding	0	0.4	0.38	0.33	0.23
ChrM	322570	0	CT	ccmFn	CDS-recoding	0.93	0.86	0.81	0.75	0.78
ChrM	322598	0	CT	ccmFn	CDS-recoding	0.93	0.9	0.9	0.83	0.87
ChrM	322681	0	CT	ccmFn	CDS-recoding	0	0	0	0	0.11
ChrM	322913	0	CT	ccmFn	CDS-recoding	0.92	0.9	0.87	0.87	0.92
ChrM	323062	0	CT	ccmFn	CDS-recoding	0.9	0.87	0.8	0.79	0.89
ChrM	323077	0	CT	ccmFn	CDS-recoding	0.78	0.73	0.63	0.64	0.75
ChrM	323089	0	CT	ccmFn	CDS-recoding	0.79	0.68	0.56	0.58	0.68
ChrM	323111	0	CT	ccmFn	CDS-recoding	0	0.2	0.17	0.22	0.24
ChrM	323149	0	CT	ccmFn	CDS-recoding	0.87	0.68	0.67	0.63	0.78
ChrM	323158	0	CT	ccmFn	CDS-recoding	0.83	0.65	0.71	0.66	0.8
ChrM	323306	0	CT	ccmFn	CDS-recoding	0.89	0.85	0.92	0.84	0.91
ChrM	323387	0	CT	ccmFn	CDS-recoding	0.38	0.37	0.44	0.45	0.57
ChrM	323484	0	CT	ccmFn	CDS-synonymous	0.94	0.9	0.86	0.87	0.91
ChrM	323491	0	CT	ccmFn	CDS-recoding	0.9	0.87	0.87	0.87	0.91
ChrM	323500	0	CT	ccmFn	CDS-recoding	0.96	0.91	0.89	0.92	0.93
ChrM	323593	0	CT	ccmFn	CDS-recoding	0.93	0.91	0.95	0.89	0.93
ChrM	323608	0	CT	ccmFn	CDS-recoding	0.86	0.83	0.89	0.82	0.92
ChrM	323705	0	CT	ccmFn	CDS-recoding	0.26	0.29	0.52	0.31	0.44
ChrM	323714	0	CT	ccmFn	CDS-recoding	0	0	0	0	0.18
ChrM	323719	0	CT	ccmFn	CDS-recoding	0	0.26	0	0.36	0.37
ChrM	323735	0	CT	ccmFn	CDS-recoding	0.77	0.41	0.53	0.29	0.37
ChrM	323758	0	CT	ccmFn	CDS-recoding	0.74	0.54	0.7	0.54	0.67
ChrM	323818	0	CT	ccmFn	CDS-recoding	0.87	0.87	0.89	0.82	0.94
ChrM	323819	0	CT	ccmFn	CDS-recoding	0.13	0.18	0.12	0.14	0.15
ChrM	323982	2	GA	None	Intergenic	0.36	0.27	0.31	0.32	0.43
ChrM	324521	2	GA	None	Intergenic	0.26	0.23	0.25	0.11	0.12
ChrM	324662	2	GA	None	Intergenic	0	0.12	0	0	0
ChrM	330373	2	CT	None	Intergenic	0	0	0	0	0.11
ChrM	330581	2	CT	None	Intergenic	0.16	0.22	0.25	0.27	0.29
ChrM	330634	1	CT	ccmFc	CDS-recoding	0.54	0.53	0.47	0.49	0.51
ChrM	330646	1	CT	ccmFc	CDS-recoding	0.42	0.44	0.33	0.35	0.35
ChrM	330648	1	CT	ccmFc	CDS-recoding	0.4	0.41	0.34	0.31	0.31
ChrM	330699	1	CT	ccmFc	CDS-recoding	0.22	0.22	0.25	0.23	0.39
ChrM	330718	1	CT	ccmFc	CDS-recoding	0	0	0.11	0	0
ChrM	330742	1	CT	ccmFc	CDS-recoding	0.63	0.61	0.73	0.5	0.64
ChrM	330756	1	CT	ccmFc	CDS-recoding	0.51	0.5	0.56	0.41	0.48
ChrM	330897	1	CT	ccmFc	CDS-recoding	0.59	0.52	0.6	0.48	0.49
ChrM	330902	1	CT	ccmFc	CDS-synonymous	0.58	0.47	0.53	0.44	0.59
ChrM	330921	1	CT	ccmFc	CDS-recoding	0.26	0.26	0.29	0.26	0.37
ChrM	330965	1	CT	ccmFc	CDS-synonymous	0.12	0.14	0.14	0.12	0.16
ChrM	330993	1	CT	ccmFc	CDS-recoding	0.76	0.72	0.77	0.72	0.8
ChrM	331139	1	CT	ccmFc	CDS-synonymous	0.34	0.35	0.47	0.39	0.39
ChrM	332291	1	CT	ccmFc	Intronic	0.49	0.55	0.51	0.53	0.67
ChrM	332460	1	CT	ccmFc	CDS-recoding	0.86	0.8	0.8	0.84	0.86
ChrM	332500	1	CT	ccmFc	CDS-synonymous	0.5	0.42	0.48	0.45	0.5
ChrM	332560	1	CT	ccmFc	CDS-synonymous	0.82	0.83	0.8	0.8	0.84
ChrM	332683	1	CT	ccmFc	CDS-synonymous	0.57	0.53	0.67	0.5	0.53
ChrM	332730	1	CT	ccmFc	CDS-recoding	0.84	0.8	0.81	0.83	0.89
ChrM	332751	1	CT	ccmFc	CDS-recoding	0.84	0.78	0.82	0.85	0.91
ChrM	332825	1	CT	ccmFc	CDS-recoding	0.75	0.77	0.76	0.78	0.89
ChrM	332850	1	CT	ccmFc	CDS-recoding	0.81	0.76	0.76	0.81	0.83
ChrM	332906	1	CT	ccmFc	CDS-recoding	0.88	0.9	0.86	0.9	0.93
ChrM	338513	2	CT	None	Intergenic	0.28	0.35	0.18	0.43	0.35
ChrM	338586	1	CT	cox1	CDS-synonymous	0.75	0.8	0.8	0.62	0.62
ChrM	338640	1	CT	cox1	CDS-synonymous	0	0	0	0.11	0.12
ChrM	390997	2	CT	None	Intergenic	0	0	0.15	0.15	0.3
ChrM	391437	2	CT	None	Intergenic	0.34	0.19	0.23	0.27	0.54
ChrM	391477	2	CT	None	Intergenic	0.26	0.23	0.29	0.2	0.52
ChrM	391548	2	CT	None	Intergenic	0.16	0.15	0.16	0.21	0.19
ChrM	391782	1	CT	ccmB	CDS-recoding	0.8	0.86	0.83	0.81	0.94
ChrM	391797	1	CT	ccmB	CDS-recoding	0.83	0.88	0.85	0.81	0.95
ChrM	391834	1	CT	ccmB	CDS-recoding	0.48	0.58	0.47	0.55	0.7
ChrM	391841	1	CT	ccmB	CDS-synonymous	0.38	0.4	0.3	0.4	0.46
ChrM	391882	1	CT	ccmB	CDS-recoding	0	0	0	0	0.16
ChrM	391908	1	CT	ccmB	CDS-recoding	0	0.13	0	0	0
ChrM	391914	1	CT	ccmB	CDS-recoding	0	0.11	0.11	0	0
ChrM	391933	1	CT	ccmB	CDS-recoding	0	0.12	0.12	0	0
ChrM	391948	1	CT	ccmB	CDS-recoding	0.4	0.3	0.33	0.27	0.66
ChrM	392040	1	CT	ccmB	CDS-recoding	0.86	0.81	0.85	0.82	0.91
ChrM	392058	1	CT	ccmB	CDS-recoding	0.83	0.79	0.85	0.8	0.91
ChrM	392092	1	CT	ccmB	CDS-recoding	0.88	0.84	0.87	0.82	0.92
ChrM	392121	1	CT	ccmB	CDS-recoding	0.62	0.68	0.7	0.67	0.8
ChrM	392146	1	CT	ccmB	CDS-recoding	0.87	0.86	0.89	0.81	0.95
ChrM	392182	1	CT	ccmB	CDS-recoding	0.74	0.71	0.66	0.65	0.83
ChrM	392221	1	CT	ccmB	CDS-recoding	0	0	0	0	0.15
ChrM	392266	1	CT	ccmB	CDS-recoding	0.12	0	0	0.14	0
ChrM	392268	1	CT	ccmB	CDS-recoding	0.24	0	0.17	0	0
ChrM	392320	1	CT	ccmB	CDS-recoding	0	0.1	0	0	0
ChrM	392323	1	CT	ccmB	CDS-recoding	0	0.2	0	0	0
ChrM	392326	1	CT	ccmB	CDS-recoding	0	0.13	0	0	0
ChrM	392350	1	CT	ccmB	CDS-recoding	0.76	0.62	0.67	0.61	0.89
ChrM	392365	1	CT	ccmB	CDS-recoding	0.8	0.7	0.77	0.7	0.9
ChrM	392488	2	CT	None	Intergenic	0	0	0	0.16	0.18
ChrM	403709	2	GA	None	Intergenic	0.14	0	0.12	0.11	0.14
ChrM	403779	2	GA	None	Intergenic	0.33	0.24	0.27	0.3	0.27
ChrM	403809	0	CT	nad2	CDS-recoding	0.74	0.71	0.77	0.57	0.68
ChrM	403835	0	CT	nad2	CDS-recoding	0.74	0.77	0.84	0.62	0.73
ChrM	403938	0	CT	nad2	CDS-recoding	0	0	0.38	0	0
ChrM	403944	0	CT	nad2	CDS-recoding	0	0	0.65	0	0
ChrM	403965	0	CT	nad2	CDS-recoding	0	0	0.33	0	0
ChrM	403997	0	CT	nad2	CDS-recoding	0	0.23	0.39	0.23	0
ChrM	404024	0	CT	nad2	CDS-recoding	0	0.48	0.78	0	0
ChrM	404029	0	CT	nad2	CDS-synonymous	0	0	0.19	0	0
ChrM	404239	0	CT	nad2	Intronic	0	0	0.57	0	0
ChrM	404435	0	CT	nad2	Intronic	0.2	0.17	0.14	0.12	0.29
ChrM	405516	0	CT	nad2	CDS-recoding	0.97	0.87	0.88	0.91	0.87
ChrM	405588	2	GA	None	Intergenic	0.39	0.36	0.51	0.5	0.41
ChrM	405594	2	GA	None	Intergenic	0.55	0.51	0.67	0.63	0.5
ChrM	405626	2	GA	None	Intergenic	0.61	0.51	0.67	0.5	0.49
ChrM	405627	2	GA	None	Intergenic	0.29	0.11	0.34	0.21	0.18
ChrM	405633	2	GA	None	Intergenic	0.36	0.21	0.48	0.47	0.3
ChrM	405841	2	GA	None	Intergenic	0.5	0.43	0.6	0.55	0.65
ChrM	46492	2	GA	None	Intergenic	0.44	0.47	0.55	0.58	0.68
ChrM	46680	0	CT	rps7	CDS-recoding	0.95	0.93	0.97	0.97	0.98
ChrM	46735	0	CT	rps7	CDS-recoding	0.95	0.93	0.96	0.96	0.97
ChrM	46871	0	CT	rps7	CDS-synonymous	0.19	0.14	0.13	0.3	0.27
ChrM	47073	2	GA	None	Intergenic	0.96	0.94	0.96	0.97	0.98
ChrM	47414	2	GA	None	Intergenic	0.5	0.35	0.46	0.53	0.83
ChrM	59831	0	CT	nad6	CDS-synonymous	0.17	0.17	0	0.26	0.17
ChrM	59946	0	CT	nad6	CDS-recoding	0.98	0.98	0.96	0.97	0.99
ChrM	60208	2	GA	None	Intergenic	0.84	0.91	0.87	0.92	0.94
ChrM	60733	0	CT	ccmC	CDS-recoding	0.73	0.9	0.79	0.84	0.9
ChrM	60775	0	CT	ccmC	CDS-recoding	0.81	0.88	0.89	0.85	0.91
ChrM	60802	0	CT	ccmC	CDS-recoding	0.87	0.98	0.95	0.95	0.98
ChrM	60834	0	CT	ccmC	CDS-recoding	0.78	0.77	0.82	0.82	0.81
ChrM	60897	0	CT	ccmC	CDS-recoding	0.91	0.89	0.91	0.93	0.96
ChrM	60906	0	CT	ccmC	CDS-recoding	0.89	0.88	0.9	0.92	0.93
ChrM	60949	0	CT	ccmC	CDS-recoding	0.5	0.51	0.51	0.61	0.64
ChrM	60954	0	CT	ccmC	CDS-recoding	0.6	0.61	0.56	0.72	0.77
ChrM	60972	0	CT	ccmC	CDS-recoding	0.62	0.69	0.63	0.69	0.81
ChrM	61018	0	CT	ccmC	CDS-recoding	0.79	0.81	0.8	0.81	0.88
ChrM	61030	0	CT	ccmC	CDS-recoding	0.9	0.9	0.87	0.91	0.96
ChrM	61057	0	CT	ccmC	CDS-recoding	0.9	0.87	0.87	0.9	0.96
ChrM	61177	2	GA	None	Intergenic	0	0	0	0.12	0.13
ChrM	61231	2	GA	None	Intergenic	0	0.11	0	0.13	0.17
ChrM	61497	0	CT	orf183	CDS-recoding	0.89	0.84	0.85	0.9	0.92
ChrM	78989	0	CT	orfX	CDS-recoding	0	0.25	0	0.17	0
ChrM	79025	0	CT	orfX	CDS-recoding	0.38	0.19	0.14	0.13	0.3
ChrM	79030	0	CT	orfX	CDS-recoding	0.14	0.12	0	0	0.16
ChrM	79052	0	CT	orfX	CDS-synonymous	0.56	0.57	0.58	0.67	0.79
ChrM	79063	0	CT	orfX	CDS-recoding	0.46	0.45	0.54	0.59	0.72
ChrM	79182	2	GA	None	Intergenic	0.96	0.97	0.95	0.97	0.98
ChrM	79269	2	GA	None	Intergenic	0.45	0.53	0.46	0.54	0.73
ChrM	85968	0	CT	nad7	Intronic	0	0	0	0	0.16
ChrM	86070	0	CT	nad7	Intronic	0.12	0	0	0.25	0.35
ChrM	86919	0	CT	nad7	CDS-recoding	0.99	0.99	0.99	1	1
ChrM	86986	0	CT	nad7	CDS-recoding	0.97	0.98	0.97	0.97	0.98
ChrM	87016	0	CT	nad7	CDS-recoding	0.96	0.94	0.86	0.8	0.9
ChrM	87021	0	CT	nad7	CDS-recoding	0	0.81	0	0	0.9
ChrM	87057	0	CT	nad7	CDS-recoding	0	0	0	0.88	0.97
ChrM	87186	0	CT	nad7	Intronic	0.83	0.88	0.73	0.85	0.89
ChrM	88072	0	CT	nad7	CDS-recoding	0.1	0	0.81	0.41	0.45
ChrM	88173	0	CT	nad7	CDS-recoding	1	1	0.99	1	1
ChrM	88217	0	CT	nad7	CDS-synonymous	0.11	0.14	0.13	0.18	0.2
ChrM	88218	0	CT	nad7	CDS-recoding	0.94	0.95	0.95	0.96	0.99
ChrM	88306	0	CT	nad7	CDS-recoding	0.96	0.96	0.97	0.96	0.99
ChrM	88368	0	CT	nad7	CDS-recoding	0.78	0.8	0.77	0.8	0.89
ChrM	88398	0	CT	nad7	CDS-recoding	0	0.76	0.7	0.63	0.74
ChrM	89022	0	CT	nad7	Intronic	0	0	0	0.15	0.11
ChrM	89555	0	CT	nad7	Intronic	0.25	0.33	0.32	0.25	0.31
ChrM	89852	0	CT	nad7	CDS-recoding	0.92	0.97	0.95	0.94	0.91
ChrM	93950	2	TC	None	Intergenic	0	0.1	0	0	0
ChrP	103392	0	CT	ndhF	CDS-synonymous	0	0.15	0.18	0.39	0.22
ChrP	104480	1	CT	rpl32	CDS-synonymous	0	0	0	0.13	0.15
ChrP	106503	0	CT	ndhD	CDS-synonymous	0.36	0.41	0.31	0.53	0
ChrP	109411	0	CT	ndhG	CDS-recoding	0.15	0.23	0.31	0.53	0.35
ChrP	35357	1	CT	atpA	CDS-recoding	0.81	0.85	0.86	0.85	0.82
