## Supplementary material for "Characterization of RNA editing profiles in rice endosperm development": Table S2

### Sheet: sheet1
Table S2. Statistics of different types of RNA editing sites in mitochondria and plastids
Organelle	Editing Type	Strand	Count	Percentage	Total
Mitochondria	CT	0	196	0.657718	298
		1	64	0.214765
		2	38	0.127517
	GA	0	23	0.353846	65
		2	42	0.646154
	TC	2	1	1	1
Plastids	CT	0	3	0.6	5
		1	2	0.4
