## Supplementary material for "Characterization of RNA editing profiles in rice endosperm development": Table S3

### Sheet: sheet1
Table S3. RNA editing effect and codon position
	recoding		synonymous		Total
AA_loci	1	2	1	3
atp6	1				1
orf183		1			1
cox1				2	2
nad4		1		1	2
nad6		1		1	2
rpl2	1			1	2
orf288	1	2			3
rps1	1	2			3
rps7	1	1		1	3
orfX	2	2	1		5
rps19	1	2	1	2	6
rps13	2	5			7
atp9	2	4	1	1	8
cox2	3	3		3	9
nad2	4	4		1	9
nad4L	2	7			9
nad5	2	7		1	10
ccmC	7	5			12
mat-r	2	7		3	12
nad7	4	8		1	13
cob	10	5		2	17
nad1	7	8		2	17
rps4	3	10		6	19
ccmFc	8	8		6	22
ccmB	8	14		1	23
ccmFn	16	19		1	36
Total	88	126	3	36	253
