## Supplementary material for "Characterization of RNA editing profiles in rice endosperm development": Table S4

### Sheet: 工作表1
Table S4. Codon alterations caused by editing events in CDS regions
AA from	AA to	Codon from	Codon to	Codon alteration count	AA total count	Frequency	Chemical property alteration	Codon location
Arg	Cys	CGU	UGU	13	16	0.0515873	Hydrophilicity-Hydrophobicity	1
Arg	Cys	CGC	UGC	3		0.0119048	Hydrophilicity-Hydrophobicity	1
Ile	Ile	AUC	AUU	5	6	0.0198413	Hydrophobicity-Hydrophobicity	3
Thr	Ile	ACA	AUA	1		0.00396825	Hydrophilicity-Hydrophobicity	2
Ser	Leu	UCA	UUA	35	94	0.138889	Hydrophilicity-Hydrophobicity	2
Ser	Leu	UCG	UUG	23		0.0912698	Hydrophilicity-Hydrophobicity	2
Pro	Leu	CCA	CUA	14		0.0555556	Hydrophobicity-Hydrophobicity	2
Pro	Leu	CCG	CUG	7		0.0277778	Hydrophobicity-Hydrophobicity	2
Pro	Leu	CCU	CUU	6		0.0238095	Hydrophobicity-Hydrophobicity	2
Leu	Leu	CUC	CUU	3		0.0119048	Hydrophobicity-Hydrophobicity	3
Pro	Leu	CCC	CUC	3		0.0119048	Hydrophobicity-Hydrophobicity	2
Leu	Leu	CUG	UUG	2		0.00793651	Hydrophobicity-Hydrophobicity	1
Leu	Leu	CUA	UUA	1		0.00396825	Hydrophobicity-Hydrophobicity	1
Thr	Met	ACG	AUG	1	1	0.00396825	Hydrophilicity-Hydrophobicity	2
Ser	Phe	UCU	UUU	20	55	0.0793651	Hydrophilicity-Hydrophobicity	2
Ser	Phe	UCC	UUC	14		0.0555556	Hydrophilicity-Hydrophobicity	2
Phe	Phe	UUC	UUU	12		0.047619	Hydrophobicity-Hydrophobicity	3
Leu	Phe	CUU	UUU	6		0.0238095	Hydrophobicity-Hydrophobicity	1
Leu	Phe	CUC	UUC	2		0.00793651	Hydrophobicity-Hydrophobicity	1
Pro	Phe	CCU	UUU	1		0.00396825	Hydrophobicity-Hydrophobicity	1, 2
Pro	Pro	CCC	CCU	5	5	0.0198413	Hydrophobicity-Hydrophobicity	3
Pro	Ser	CCC	UCC	9	29	0.0357143	Hydrophobicity-Hydrophilicity	1
Pro	Ser	CCU	UCU	7		0.0277778	Hydrophobicity-Hydrophilicity	1
Ser	Ser	UCC	UCU	6		0.0238095	Hydrophilicity-Hydrophilicity	3
Pro	Ser	CCA	UCA	4		0.015873	Hydrophobicity-Hydrophilicity	1
Pro	Ser	CCG	UCG	3		0.0119048	Hydrophobicity-Hydrophilicity	1
Arg	Stop	CGA	UGA	2	3	0.00793651	Hydrophilicity-Stop codon	1
Gln	Stop	CAA	UAA	1		0.00396825	Hydrophilicity-Stop codon	1
Thr	Thr	ACC	ACU	1	1	0.00396825	Hydrophilicity-Hydrophilicity	3
Arg	Trp	CGG	UGG	25	25	0.0992063	Hydrophilicity-Hydrophobicity	1
His	Tyr	CAU	UAU	8	12	0.031746	Hydrophilicity-Hydrophobicity	1
His	Tyr	CAC	UAC	4		0.015873	Hydrophilicity-Hydrophobicity	1
Val	Val	GUC	GUU	4	5	0.015873	Hydrophobicity-Hydrophobicity	3
Ala	Val	GCG	GUG	1		0.00396825	Hydrophobicity-Hydrophobicity	2
