## Supplementary material for "Characterization of RNA editing profiles in rice endosperm development": Table S5

### Sheet: Endosperm_Site_Other_Rice
Table S5 RNA editing events related to endosperm development in rice and other plants
PMID	Species	Editing_Factor	Editing_Factor_ID	Editing_Sites (Position from ATG)	AA_Position	Effect	Factor_Mutation_Effect_on_Editing_Frequency	AA_From	AA_To	Editing_Sites_in_Rice	Editing_Factor_Homolog_in_Rice
36200865	Zea mays	PCW1	GRMZM2G158645	atp9-191	64	Positive	Decrease	CCA(P)	CTA(L)	atp9-191	LOC_Os01g53610.1
36200865	Zea mays	PCW1	GRMZM2G158645	atp9-212	71	Positive	Decrease	TCA(S)	TTA(L)	atp9-212	LOC_Os01g53610.1
31374076	Zea mays	EMP21	GRMZM5G849971	ccmB-194	65	Positive	Decrease	TCT(S)	TTT(F)	ccmB-194	LOC_Os03g60200.1
36200865	Zea mays	PCW1	GRMZM2G158645	ccmB-194	65	Positive	Decrease	TCT(S)	TTT(F)	ccmB-194	LOC_Os01g53610.1
31374076	Zea mays	EMP21	GRMZM5G849971	ccmB-304	102	Positive	Decrease	CGT(R)	TGT(C)	ccmB-304	LOC_Os03g60200.1
36200865	Zea mays	PCW1	GRMZM2G158645	ccmB-392	131	Positive	Decrease	CCG(P)	CTG(L)	ccmB-392	LOC_Os01g53610.1
28121385	Zea mays	EMP9	AC212684.3_FG012	ccmB-43	15	Positive	Abolish	CCC(P)	TCC(S)	ccmB-43	LOC_Os07g47370.1
36200865	Zea mays	PCW1	GRMZM2G158645	ccmB-566	189	Positive	Decrease	TCC(S)	TTC(F)	ccmB-566	LOC_Os01g53610.1
36200865	Zea mays	PCW1	GRMZM2G158645	ccmB-569	190	Negative	Increase	TCT(S)	TTT(F)	ccmB-569	LOC_Os01g53610.1
36200865	Zea mays	PCW1	GRMZM2G158645	ccmB-572	191	Negative	Increase	CCT(P)	CTT(L)	ccmB-572	LOC_Os01g53610.1
31374076	Zea mays	EMP21	GRMZM5G849971	ccmB-611	204	Positive	Decrease	TCA(S)	TTA(L)	ccmB-611	LOC_Os03g60200.1
31374076	Zea mays	EMP21	GRMZM5G849971	ccmFc-1145	384	Positive	Decrease	TCG(S)	TTG(L)	ccmFc-1151	LOC_Os03g60200.1
31374076	Zea mays	EMP21	GRMZM5G849971	ccmFc-1219	407	Positive	Decrease	CGG(R)	TGG(W)	ccmFc-1225	LOC_Os03g60200.1
31374076	Zea mays	EMP21	GRMZM5G849971	ccmFc-1244	415	Positive	Decrease	TCG(S)	TTG(L)	ccmFc-1250	LOC_Os03g60200.1
31374076	Zea mays	EMP21	GRMZM5G849971	ccmFc-160	54	Positive	Decrease	CCT(P)	TCT(S)	ccmFc-160	LOC_Os03g60200.1
33297963	Zea mays	DEK55	Zm00001d014471	ccmFc-160	54	Positive	Decrease	CCT(P)	TCT(S)	ccmFc-160	LOC_Os06g40860.1
36200865	Zea mays	PCW1	GRMZM2G158645	ccmFc-301	101	Positive	Decrease	CGT(R)	TGT(C)	ccmFc-301	LOC_Os01g53610.1
31374076	Zea mays	EMP21	GRMZM5G849971	ccmFc-325	109	Negative	Increase	CTT(L)	TTT(F)	ccmFc-325	LOC_Os03g60200.1
36200865	Zea mays	PCW1	GRMZM2G158645	ccmFc-325	109	Negative	Increase	CTT(L)	TTT(F)	ccmFc-325	LOC_Os01g53610.1
31374076	Zea mays	EMP21	GRMZM5G849971	ccmFn-1342	448	Positive	Decrease	CAT(H)	TAT(Y)	ccmFn-1303	LOC_Os03g60200.1
31374076	Zea mays	EMP21	GRMZM5G849971	ccmFn-1493	498	Positive	Decrease	CCA(P)	CTA(L)	ccmFn-1454	LOC_Os03g60200.1
31374076	Zea mays	EMP21	GRMZM5G849971	ccmFn-1505	502	Positive	Decrease	TCA(S)	TTA(L)	ccmFn-1466	LOC_Os03g60200.1
26303363	Zea mays	EMP7	GRMZM2G041231	ccmFn-1553	518	Positive	Abolish	TCT(S)	TTT(F)	ccmFn-1514	LOC_Os11g37660.1
28277611	Zea mays	DEK36	GRMZM5G892151	ccmFn-302	101	Positive	Decrease	CCA(P)	CTA(L)	ccmFn-263	LOC_Os03g56850.1
31374076	Zea mays	EMP21	GRMZM5G849971	ccmFn-595	199	Positive	Decrease	CTT(L)	TTT(F)	ccmFn-550	LOC_Os03g60200.1
31374076	Zea mays	EMP21	GRMZM5G849971	ccmFn-752	251	Positive	Decrease	TCA(S)	TTA(L)	ccmFn-707	LOC_Os03g60200.1
32710615	Zea mays	DEK53	GRMZM2G480380	cob-725	242	Positive	Decrease	TCT(S)	TTT(F)	cob-725	LOC_Os05g18950.1
36200865	Zea mays	PCW1	GRMZM2G158645	cob-808	270	Positive	Decrease	CCC(P)	TCC(S)	cob-808	LOC_Os01g53610.1
22319053	Zea mays	PPR2263	AC215198.3_FG002	cob-908	303	Positive	Abolish	CCA(P)	CTA(L)	cob-908	LOC_Os06g08660.1
36200865	Zea mays	PCW1	GRMZM2G158645	cob-982	328	Positive	Decrease	CAC(H)	TAC(Y)	cob-982	LOC_Os01g53610.1
19453459	Oryza sativa	OGR1	LOC_Os12g17080	cox2-167	56	Positive	Abolish	TCA(S)	TTA(L)	cox2-167	LOC_Os12g17080
36200865	Zea mays	PCW1	GRMZM2G158645	cox2-77	26	Positive	Decrease	TCT(S)	TTT(F)	cox2-77	LOC_Os01g53610.1
36200865	Zea mays	PCW1	GRMZM2G158645	mat-r-295	99	Negative	Increase	CCC(P)	TCC(S)	mat-r-295	LOC_Os01g53610.1
36200865	Zea mays	PCW1	GRMZM2G158645	mat-r-296	99	Negative	Increase	CCC(P)	CTC(L)	mat-r-296	LOC_Os01g53610.1
36200865	Zea mays	PCW1	GRMZM2G158645	mat-r-86	29	Positive	Decrease	CCC(P)	CTC(L)	mat-r-86	LOC_Os01g53610.1
32710615	Zea mays	DEK53	GRMZM2G480380	mat-r-92	31	Negative	Increase	TCC(S)	TTC(F)	mat-r-92	LOC_Os05g18950.1
36200865	Zea mays	PCW1	GRMZM2G158645	mat-r-92	31	Negative	Increase	TCC(S)	TTC(F)	mat-r-92	LOC_Os01g53610.1
23463776	Zea mays	EMP5	ZEAMMB73_Zm00001d042039	nad1-536	179	Negative	Increase	TCC(S)	TTC(F)	nad1-536	LOC_Os01g72930.1
26303363	Zea mays	EMP7	GRMZM2G041231	nad1-536	179	Negative	Increase	TCC(S)	TTC(F)	nad1-536	LOC_Os11g37660.1
36200865	Zea mays	PCW1	GRMZM2G158645	nad1-577	193	Positive	Decrease	CCT(P)	TCT(S)	nad1-577	LOC_Os01g53610.1
32818255	Zea mays	DEK605	GRMZM2G114241	nad1-608	203	Positive	Abolish	TCT(S)	TTT(F)	nad1-608	LOC_Os02g34700.1
36200865	Zea mays	PCW1	GRMZM2G158645	nad1-823	275	Negative	Increase	CTT(L)	TTT(F)	nad1-823	LOC_Os01g53610.1
31598687	Zea mays	DEK40	GRMZM2G304965	nad2-26	9	Positive	Abolish	TCC(S)	TTC(F)	nad2-26	LOC_Os10g40920.1
36200865	Zea mays	PCW1	GRMZM2G158645	nad2-388	130	Positive	Decrease	CCG(P)	TCG(S)	nad2-388	LOC_Os01g53610.1
36200865	Zea mays	PCW1	GRMZM2G158645	nad2-497	166	Positive	Decrease	TCA(S)	TTA(L)	nad2-497	LOC_Os01g53610.1
31234031	Zea mays	SMK6	GRMZM2G010046	nad4L-110	37	Positive	Abolish	TCA(S)	TTA(L)	nad4L-110	None
36200865	Zea mays	PCW1	GRMZM2G158645	nad4L-110	37	Positive	Decrease	TCA(S)	TTA(L)	nad4L-110	LOC_Os01g53610.1
36200865	Zea mays	PCW1	GRMZM2G158645	nad4L-179	60	Positive	Decrease	TCA(S)	TTA(L)	nad4L-179	LOC_Os01g53610.1
22319053	Zea mays	PPR2263	AC215198.3_FG002	nad5-1550	517	Positive	Abolish	ACA(T)	ATA(I)	nad5-1550	LOC_Os06g08660.1
36200865	Zea mays	PCW1	GRMZM2G158645	nad5-1580	527	Positive	Decrease	TCA(S)	TTA(L)	nad5-1580	LOC_Os01g53610.1
31598687	Zea mays	DEK40	GRMZM2G304965	nad5-1916	639	Positive	Abolish	TCT(S)	TTT(F)	nad5-1916	LOC_Os10g40920.1
36200865	Zea mays	PCW1	GRMZM2G158645	nad6-191	64	Positive	Decrease	TCA(S)	TTA(L)	nad6-191	LOC_Os01g53610.1
28277611	Zea mays	DEK36	GRMZM5G892151	nad7-383	128	Positive	Decrease	TCA(S)	TTA(L)	nad7-383	LOC_Os03g56850.1
33297963	Zea mays	DEK55	Zm00001d014471	nad7-445	149	Negative	Increase	CCG(P)	TCG(S)	nad7-445	LOC_Os06g40860.1
36200865	Zea mays	PCW1	GRMZM2G158645	nad7-445	149	Positive	Decrease	CCG(P)	TCG(S)	nad7-445	LOC_Os01g53610.1
31234031	Zea mays	SMK6	GRMZM2G010046	nad7-739	247	Positive	Decrease	CTT(L)	TTT(F)	nad7-739	None
35243635	Zea mays	EMP80	GRMZM5G851564	nad7-769	257	Positive	Abolish	CGC(R)	TGC(C)	nad7-769	LOC_Os05g50460.1
24923534	Zea mays	SMK1	GRMZM2G03148	nad7-836	279	Positive	Abolish	CCT(P)	CTT(L)	nad7-836	LOC_Os11g10740
24923534	Oryza sativa	SMK1	LOC_Os11g10740	nad7-836	279	Positive	Abolish	CCT(P)	CTT(L)	nad7-836	LOC_Os11g10740
26303363	Zea mays	EMP7	GRMZM2G041231	rps13-56	19	Negative	Increase	TCA(S)	TTA(L)	rps13-56	LOC_Os11g37660.1
28121385	Zea mays	EMP9	AC212684.3_FG012	rps4-335	112	Positive	Abolish	CCG(P)	CTG(L)	rps4-335	LOC_Os07g47370.1
28121385	Arabidopsis thaliana	EMP9	AT4G32430	rps4-377	126	Positive	Abolish	CCG(P)	CTG(L)	rps4-335	LOC_Os07g47370.1
31374076	Zea mays	EMP21	GRMZM5G849971	rps1-107	36	Positive	Decrease	TCC(S)	TTC(F)	rps1-107	LOC_Os03g60200.1
31374076	Zea mays	EMP21	GRMZM5G849971	rps13-256	86	Positive	Decrease	CGT(R)	TGT(C)	rps13-256	LOC_Os03g60200.1
31374076	Zea mays	EMP21	GRMZM5G849971	rps7-277	93	Positive	Decrease	CTT(L)	TTT(F)	rps7-277	LOC_Os03g60200.1
31374076	Zea mays	EMP21	GRMZM5G849971	rps7-332	111	Positive	Decrease	TCA(S)	TTA(L)	rps7-332	LOC_Os03g60200.1
32531050	Zea mays	PPR27	GRMZM2G411786	rps13-100	34	Positive	Decrease	CGT(R)	TGT(C)	rps13-100	LOC_Os01g01115.1
32531050	Zea mays	PPR27	GRMZM2G411786	rps13-256	86	Positive	Decrease	CGT(R)	TGT(C)	rps13-256	LOC_Os01g01115.1
32531050	Zea mays	PPR27	GRMZM2G411786	rps13-287	96	Positive	Decrease	TCG(S)	TTG(L)	rps13-287	LOC_Os01g01115.1
32710615	Zea mays	DEK53	GRMZM2G480380	rps4-290	97	Positive	Decrease	CCG(P)	CTG(L)	rps4-290	LOC_Os05g18950.1
33297963	Zea mays	DEK55	Zm00001d014471	rps13-56	19	Positive	Decrease	TCA(S)	TTA(L)	rps13-56	LOC_Os06g40860.1
36200865	Zea mays	PCW1	GRMZM2G158645	rps13-256	86	Positive	Decrease	CGT(R)	TGT(C)	rps13-256	LOC_Os01g53610.1
36200865	Zea mays	PCW1	GRMZM2G158645	rps13-56	19	Positive	Decrease	TCA(S)	TTA(L)	rps13-56	LOC_Os01g53610.1
36200865	Zea mays	PCW1	GRMZM2G158645	rps1-377	126	Positive	Decrease	TCA(S)	TTA(L)	rps1-377	LOC_Os01g53610.1
36200865	Zea mays	PCW1	GRMZM2G158645	rps4-164	55	Positive	Decrease	TCA(S)	TTA(L)	rps4-164	LOC_Os01g53610.1
36200865	Zea mays	PCW1	GRMZM2G158645	rps4-335	112	Positive	Decrease	CCG(P)	CTG(L)	rps4-335	LOC_Os01g53610.1
36200865	Zea mays	PCW1	GRMZM2G158645	rps4-38	13	Positive	Decrease	CCA(P)	CTA(L)	rps4-38	LOC_Os01g53610.1
36200865	Zea mays	PCW1	GRMZM2G158645	rps4-482	161	Positive	Decrease	TCA(S)	TTA(L)	rps4-482	LOC_Os01g53610.1
36200865	Zea mays	PCW1	GRMZM2G158645	rps7-277	93	Negative	Increase	CTT(L)	TTT(F)	rps7-277	LOC_Os01g53610.1
36200865	Zea mays	PCW1	GRMZM2G158645	rps7-332	111	Negative	Increase	TCA(S)	TTA(L)	rps7-332	LOC_Os01g53610.1
