## Supplementary material for "Characterization of RNA editing profiles in rice endosperm development": Table S6

### Sheet: mitochondria
Table S6. Features of 214 C-to-U CDS-recoding sites in mitochondria during rice development. Note: RNA editing sites at ccmFn-37 and ccmFn-38, mat-r-295 and mat-r-296, rps19-163 and rps19-164 are in a codon, respectively. And it is only sure that RNA editing sites at rps19-163 and rps-164 convert CCT (P) into TTT (F) according to high RNA editing frequency.
Genomic_Location	Gene Location	AA Position	Gene Name	Strand	Type	Mutation	From	To	Hydrophilicity-Hydrophobicity Alteration	Editing Frequency (3 DAF)	Editing Frequency (6 DAF)	Editing Frequency (9 DAF)	Editing Frequency (12 DAF)	Editing Frequency (15 DAF)	Mean Editing Frequency	Tau Value	AAEvolutionaryConservation
226263	13	5	atp6	0	CT	nonS	CAC(H)	TAC(Y)	Hydrophilicity-Hydrophobicity	0.9	0.89	0.91	0.9	0.94	0.908	0.0425532	None
263160	20	7	atp9	1	CT	nonS	TCA(S)	TTA(L)	Hydrophilicity-Hydrophobicity	0.78	0.78	0.7	0.77	0.88	0.782	0.139205	0.626087
263222	82	28	atp9	1	CT	nonS	CTC(L)	TTC(F)	Hydrophobicity-Hydrophobicity	0.83	0.8	0.7	0.75	0.93	0.802	0.172043	0.73913
263232	92	31	atp9	1	CT	nonS	TCG(S)	TTG(L)	Hydrophilicity-Hydrophobicity	0.9	0.92	0.81	0.86	0.97	0.892	0.100515	0.478261
263331	191	64	atp9	1	CT	nonS	CCA(P)	CTA(L)	Hydrophobicity-Hydrophobicity	0.58	0.43	0.46	0.33	0.37	0.434	0.314655	0.556522
263352	212	71	atp9	1	CT	nonS	TCA(S)	TTA(L)	Hydrophilicity-Hydrophobicity	0.52	0.45	0.32	0.34	0.44	0.414	0.254808	0.573913
263363	223	75	atp9	1	CT	nonS	CGA(R)	TGA(Stop)	Hydrophilicity-Stop Codon	0.46	0.6	0.43	0.41	0.54	0.488	0.233333	0.785714
391782	28	10	ccmB	1	CT	nonS	CAT(H)	TAT(Y)	Hydrophilicity-Hydrophobicity	0.8	0.86	0.83	0.81	0.94	0.848	0.12234	None
391797	43	15	ccmB	1	CT	nonS	CCC(P)	TCC(S)	Hydrophobicity-Hydrophilicity	0.83	0.88	0.85	0.81	0.95	0.864	0.113158	None
391834	80	27	ccmB	1	CT	nonS	TCG(S)	TTG(L)	Hydrophilicity-Hydrophobicity	0.48	0.58	0.47	0.55	0.7	0.556	0.257143	None
391882	128	43	ccmB	1	CT	nonS	TCA(S)	TTA(L)	Hydrophilicity-Hydrophobicity	0	0	0	0	0.16	0.032	1	0.429907
391908	154	52	ccmB	1	CT	nonS	CGG(R)	TGG(W)	Hydrophilicity-Hydrophobicity	0	0.13	0	0	0	0.026	1	0.401869
391914	160	54	ccmB	1	CT	nonS	CCT(P)	TCT(S)	Hydrophobicity-Hydrophilicity	0	0.11	0.11	0	0	0.044	0.75	0.17757
391933	179	60	ccmB	1	CT	nonS	CCT(P)	CTT(L)	Hydrophobicity-Hydrophobicity	0	0.12	0.12	0	0	0.048	0.75	0.485981
391948	194	65	ccmB	1	CT	nonS	TCT(S)	TTT(F)	Hydrophilicity-Hydrophobicity	0.4	0.3	0.33	0.27	0.66	0.392	0.507576	0.205607
392040	286	96	ccmB	1	CT	nonS	CGG(R)	TGG(W)	Hydrophilicity-Hydrophobicity	0.86	0.81	0.85	0.82	0.91	0.85	0.0824176	0.46729
392058	304	102	ccmB	1	CT	nonS	CGT(R)	TGT(C)	Hydrophilicity-Hydrophobicity	0.83	0.79	0.85	0.8	0.91	0.836	0.101648	0.261682
392092	338	113	ccmB	1	CT	nonS	CCG(P)	CTG(L)	Hydrophobicity-Hydrophobicity	0.88	0.84	0.87	0.82	0.92	0.866	0.0733696	0.504673
392121	367	123	ccmB	1	CT	nonS	CGG(R)	TGG(W)	Hydrophilicity-Hydrophobicity	0.62	0.68	0.7	0.67	0.8	0.694	0.165625	0.476636
392146	392	131	ccmB	1	CT	nonS	CCG(P)	CTG(L)	Hydrophobicity-Hydrophobicity	0.87	0.86	0.89	0.81	0.95	0.876	0.0973684	0.654206
392182	428	143	ccmB	1	CT	nonS	TCG(S)	TTG(L)	Hydrophilicity-Hydrophobicity	0.74	0.71	0.66	0.65	0.83	0.718	0.168675	0.514019
392221	467	156	ccmB	1	CT	nonS	TCG(S)	TTG(L)	Hydrophilicity-Hydrophobicity	0	0	0	0	0.15	0.03	1	0.457944
392266	512	171	ccmB	1	CT	nonS	TCC(S)	TTC(F)	Hydrophilicity-Hydrophobicity	0.12	0	0	0.14	0	0.052	0.785714	0.457944
392268	514	172	ccmB	1	CT	nonS	CGT(R)	TGT(C)	Hydrophilicity-Hydrophobicity	0.24	0	0.17	0	0	0.082	0.822917	0.439252
392320	566	189	ccmB	1	CT	nonS	TCC(S)	TTC(F)	Hydrophilicity-Hydrophobicity	0	0.1	0	0	0	0.02	1	0.140187
392323	569	190	ccmB	1	CT	nonS	TCT(S)	TTT(F)	Hydrophilicity-Hydrophobicity	0	0.2	0	0	0	0.04	1	0.121495
392326	572	191	ccmB	1	CT	nonS	CCT(P)	CTT(L)	Hydrophobicity-Hydrophobicity	0	0.13	0	0	0	0.026	1	0.429907
392350	596	199	ccmB	1	CT	nonS	TCG(S)	TTG(L)	Hydrophilicity-Hydrophobicity	0.76	0.62	0.67	0.61	0.89	0.71	0.252809	0.392523
392365	611	204	ccmB	1	CT	nonS	TCA(S)	TTA(L)	Hydrophilicity-Hydrophobicity	0.8	0.7	0.77	0.7	0.9	0.774	0.175	0.383178
61057	76	26	ccmC	0	CT	nonS	CGG(R)	TGG(W)	Hydrophilicity-Hydrophobicity	0.9	0.87	0.87	0.9	0.96	0.9	0.078125	0.144231
61030	103	35	ccmC	0	CT	nonS	CAT(H)	TAT(Y)	Hydrophilicity-Hydrophobicity	0.9	0.9	0.87	0.91	0.96	0.908	0.0677083	0.490385
61018	115	39	ccmC	0	CT	nonS	CGG(R)	TGG(W)	Hydrophilicity-Hydrophobicity	0.79	0.81	0.8	0.81	0.88	0.818	0.0880682	0.461538
60972	161	54	ccmC	0	CT	nonS	TCG(S)	TTG(L)	Hydrophilicity-Hydrophobicity	0.62	0.69	0.63	0.69	0.81	0.688	0.188272	0.240385
60954	179	60	ccmC	0	CT	nonS	GCG(A)	GTG(V)	Hydrophobicity-Hydrophobicity	0.6	0.61	0.56	0.72	0.77	0.652	0.191558	0.125
60949	184	62	ccmC	0	CT	nonS	CGG(R)	TGG(W)	Hydrophilicity-Hydrophobicity	0.5	0.51	0.51	0.61	0.64	0.554	0.167969	0.423077
60906	227	76	ccmC	0	CT	nonS	TCC(S)	TTC(F)	Hydrophilicity-Hydrophobicity	0.89	0.88	0.9	0.92	0.93	0.904	0.0349462	0.519231
60897	236	79	ccmC	0	CT	nonS	CCA(P)	CTA(L)	Hydrophobicity-Hydrophobicity	0.91	0.89	0.91	0.93	0.96	0.92	0.0520833	0.798077
60834	299	100	ccmC	0	CT	nonS	TCT(S)	TTT(F)	Hydrophilicity-Hydrophobicity	0.78	0.77	0.82	0.82	0.81	0.8	0.0304878	0.653846
60802	331	111	ccmC	0	CT	nonS	CGG(R)	TGG(W)	Hydrophilicity-Hydrophobicity	0.87	0.98	0.95	0.95	0.98	0.946	0.0433673	0.461538
60775	358	120	ccmC	0	CT	nonS	CGG(R)	TGG(W)	Hydrophilicity-Hydrophobicity	0.81	0.88	0.89	0.85	0.91	0.868	0.0576923	0.730769
60733	400	134	ccmC	0	CT	nonS	CTT(L)	TTT(F)	Hydrophobicity-Hydrophobicity	0.73	0.9	0.79	0.84	0.9	0.832	0.0944444	0.413462
330634	38	13	ccmFc	1	CT	nonS	TCC(S)	TTC(F)	Hydrophilicity-Hydrophobicity	0.54	0.53	0.47	0.49	0.51	0.508	0.0740741	0.504854
330646	50	17	ccmFc	1	CT	nonS	CCC(P)	CTC(L)	Hydrophobicity-Hydrophobicity	0.42	0.44	0.33	0.35	0.35	0.378	0.176136	0.436893
330648	52	18	ccmFc	1	CT	nonS	CGT(R)	TGT(C)	Hydrophilicity-Hydrophobicity	0.4	0.41	0.34	0.31	0.31	0.354	0.170732	0.407767
330699	103	35	ccmFc	1	CT	nonS	CCC(P)	TCC(S)	Hydrophobicity-Hydrophilicity	0.22	0.22	0.25	0.23	0.39	0.262	0.410256	0.291262
330718	122	41	ccmFc	1	CT	nonS	TCC(S)	TTC(F)	Hydrophilicity-Hydrophobicity	0	0	0.11	0	0	0.022	1	0.223301
330742	146	49	ccmFc	1	CT	nonS	CCT(P)	CTT(L)	Hydrophobicity-Hydrophobicity	0.63	0.61	0.73	0.5	0.64	0.622	0.184932	0.242718
330756	160	54	ccmFc	1	CT	nonS	CCT(P)	TCT(S)	Hydrophobicity-Hydrophilicity	0.51	0.5	0.56	0.41	0.48	0.492	0.151786	0.106796
330897	301	101	ccmFc	1	CT	nonS	CGT(R)	TGT(C)	Hydrophilicity-Hydrophobicity	0.59	0.52	0.6	0.48	0.49	0.536	0.133333	0.15534
330921	325	109	ccmFc	1	CT	nonS	CTT(L)	TTT(F)	Hydrophobicity-Hydrophobicity	0.26	0.26	0.29	0.26	0.37	0.288	0.277027	0.252427
330993	397	133	ccmFc	1	CT	nonS	CGT(R)	TGT(C)	Hydrophilicity-Hydrophobicity	0.76	0.72	0.77	0.72	0.8	0.754	0.071875	0.320388
332460	860	287	ccmFc	1	CT	nonS	TCT(S)	TTT(F)	Hydrophilicity-Hydrophobicity	0.86	0.8	0.8	0.84	0.86	0.832	0.0406977	0.641509
332730	1130	377	ccmFc	1	CT	nonS	CCA(P)	CTA(L)	Hydrophobicity-Hydrophobicity	0.84	0.8	0.81	0.83	0.89	0.834	0.0786517	0.622642
332751	1151	384	ccmFc	1	CT	nonS	TCG(S)	TTG(L)	Hydrophilicity-Hydrophobicity	0.84	0.78	0.82	0.85	0.91	0.84	0.0961538	0.462264
332825	1225	409	ccmFc	1	CT	nonS	CGG(R)	TGG(W)	Hydrophilicity-Hydrophobicity	0.75	0.77	0.76	0.78	0.89	0.79	0.140449	0.490566
332850	1250	417	ccmFc	1	CT	nonS	TCG(S)	TTG(L)	Hydrophilicity-Hydrophobicity	0.81	0.76	0.76	0.81	0.83	0.794	0.0542169	0.679245
332906	1306	436	ccmFc	1	CT	nonS	CGA(R)	TGA(Stop)	Hydrophilicity-Stop Codon	0.88	0.9	0.86	0.9	0.93	0.894	0.0483871	0.708738
323818	38	13	ccmFn	0	CT	nonS	CCG(P)	CTG(L)	Hydrophobicity-Hydrophobicity	0.87	0.87	0.89	0.82	0.94	0.878	0.0824468	None
323819	37	13	ccmFn	0	CT	nonS	CCG(P)	TCG(S)	Hydrophobicity-Hydrophilicity	0.13	0.18	0.12	0.14	0.15	0.144	0.25	None
323758	98	33	ccmFn	0	CT	nonS	CCT(P)	CTT(L)	Hydrophobicity-Hydrophobicity	0.74	0.54	0.7	0.54	0.67	0.638	0.172297	0.5
323735	121	41	ccmFn	0	CT	nonS	CCT(P)	TCT(S)	Hydrophobicity-Hydrophilicity	0.77	0.41	0.53	0.29	0.37	0.474	0.480519	0.896226
323719	137	46	ccmFn	0	CT	nonS	TCG(S)	TTG(L)	Hydrophilicity-Hydrophobicity	0	0.26	0	0.36	0.37	0.198	0.581081	0.443396
323714	142	48	ccmFn	0	CT	nonS	CGT(R)	TGT(C)	Hydrophilicity-Hydrophobicity	0	0	0	0	0.18	0.036	1	0.481132
323705	151	51	ccmFn	0	CT	nonS	CCA(P)	TCA(S)	Hydrophobicity-Hydrophilicity	0.26	0.29	0.52	0.31	0.44	0.364	0.375	0.415094
323608	248	83	ccmFn	0	CT	nonS	TCA(S)	TTA(L)	Hydrophilicity-Hydrophobicity	0.86	0.83	0.89	0.82	0.92	0.864	0.076087	0.528302
323593	263	88	ccmFn	0	CT	nonS	CCA(P)	CTA(L)	Hydrophobicity-Hydrophobicity	0.93	0.91	0.95	0.89	0.93	0.922	0.0368421	0.556604
323500	356	119	ccmFn	0	CT	nonS	TCC(S)	TTC(F)	Hydrophilicity-Hydrophobicity	0.96	0.91	0.89	0.92	0.93	0.922	0.0494792	0.361702
323491	365	122	ccmFn	0	CT	nonS	TCG(S)	TTG(L)	Hydrophilicity-Hydrophobicity	0.9	0.87	0.87	0.87	0.91	0.884	0.0357143	0.2
323387	469	157	ccmFn	0	CT	nonS	CGT(R)	TGT(C)	Hydrophilicity-Hydrophobicity	0.38	0.37	0.44	0.45	0.57	0.442	0.280702	0.103774
323306	550	184	ccmFn	0	CT	nonS	CTT(L)	TTT(F)	Hydrophobicity-Hydrophobicity	0.89	0.85	0.92	0.84	0.91	0.882	0.0516304	0.0526316
323158	698	233	ccmFn	0	CT	nonS	TCT(S)	TTT(F)	Hydrophilicity-Hydrophobicity	0.83	0.65	0.71	0.66	0.8	0.73	0.150602	0.0471698
323149	707	236	ccmFn	0	CT	nonS	TCA(S)	TTA(L)	Hydrophilicity-Hydrophobicity	0.87	0.68	0.67	0.63	0.78	0.726	0.206897	0.415094
323111	745	249	ccmFn	0	CT	nonS	CGT(R)	TGT(C)	Hydrophilicity-Hydrophobicity	0	0.2	0.17	0.22	0.24	0.166	0.385417	0.5
323089	767	256	ccmFn	0	CT	nonS	TCA(S)	TTA(L)	Hydrophilicity-Hydrophobicity	0.79	0.68	0.56	0.58	0.68	0.658	0.208861	0.396226
323077	779	260	ccmFn	0	CT	nonS	CCA(P)	CTA(L)	Hydrophobicity-Hydrophobicity	0.78	0.73	0.63	0.64	0.75	0.706	0.11859	0.462264
323062	794	265	ccmFn	0	CT	nonS	TCA(S)	TTA(L)	Hydrophilicity-Hydrophobicity	0.9	0.87	0.8	0.79	0.89	0.85	0.0694444	0.490566
322913	943	315	ccmFn	0	CT	nonS	CGC(R)	TGC(C)	Hydrophilicity-Hydrophobicity	0.92	0.9	0.87	0.87	0.92	0.896	0.0326087	0.198113
322681	1175	392	ccmFn	0	CT	nonS	TCG(S)	TTG(L)	Hydrophilicity-Hydrophobicity	0	0	0	0	0.11	0.022	1	0.398058
322598	1258	420	ccmFn	0	CT	nonS	CGG(R)	TGG(W)	Hydrophilicity-Hydrophobicity	0.93	0.9	0.9	0.83	0.87	0.886	0.0591398	0.563107
322570	1286	429	ccmFn	0	CT	nonS	CCA(P)	CTA(L)	Hydrophobicity-Hydrophobicity	0.93	0.86	0.81	0.75	0.78	0.826	0.139785	0.475728
322553	1303	435	ccmFn	0	CT	nonS	CAT(H)	TAT(Y)	Hydrophilicity-Hydrophobicity	0	0.4	0.38	0.33	0.23	0.268	0.4125	0.563107
322538	1318	440	ccmFn	0	CT	nonS	CGG(R)	TGG(W)	Hydrophilicity-Hydrophobicity	0	0.34	0.13	0.16	0.13	0.152	0.691176	0.456311
322520	1336	446	ccmFn	0	CT	nonS	CGG(R)	TGG(W)	Hydrophilicity-Hydrophobicity	0.74	0.67	0.65	0.55	0.62	0.646	0.158784	0.446602
322487	1369	457	ccmFn	0	CT	nonS	CGG(R)	TGG(W)	Hydrophilicity-Hydrophobicity	0.91	0.84	0.86	0.8	0.86	0.854	0.0769231	0.533981
322469	1387	463	ccmFn	0	CT	nonS	CGT(R)	TGT(C)	Hydrophilicity-Hydrophobicity	0.88	0.82	0.82	0.79	0.84	0.83	0.0710227	0.524272
322426	1430	477	ccmFn	0	CT	nonS	TCG(S)	TTG(L)	Hydrophilicity-Hydrophobicity	0.77	0.65	0.58	0.58	0.66	0.648	0.198052	0.495146
322402	1454	485	ccmFn	0	CT	nonS	CCA(P)	CTA(L)	Hydrophobicity-Hydrophobicity	0	0.28	0.19	0	0.15	0.124	0.696429	0.524272
322390	1466	489	ccmFn	0	CT	nonS	TCA(S)	TTA(L)	Hydrophilicity-Hydrophobicity	0	0.31	0.18	0.13	0.11	0.146	0.66129	0.466019
322355	1501	501	ccmFn	0	CT	nonS	CCC(P)	TCC(S)	Hydrophobicity-Hydrophilicity	0.89	0.9	0.9	0.81	0.87	0.874	0.0361111	0.563107
322342	1514	505	ccmFn	0	CT	nonS	TCT(S)	TTT(F)	Hydrophilicity-Hydrophobicity	0.93	0.92	0.91	0.81	0.88	0.89	0.0537634	0.786408
322307	1549	517	ccmFn	0	CT	nonS	CGG(R)	TGG(W)	Hydrophilicity-Hydrophobicity	0.95	0.94	0.94	0.88	0.92	0.926	0.0315789	0.0291262
322084	1772	591	ccmFn	0	CT	nonS	TCG(S)	TTG(L)	Hydrophilicity-Hydrophobicity	0	0	0	0	0.11	0.022	1	None
304864	178	60	cob	0	CT	nonS	CAC(H)	TAC(Y)	Hydrophilicity-Hydrophobicity	0.97	0.96	0.95	0.94	0.98	0.96	0.0255102	0.844828
304756	286	96	cob	0	CT	nonS	CTC(L)	TTC(F)	Hydrophobicity-Hydrophobicity	0.97	0.97	0.96	0.96	0.99	0.97	0.0252525	0.577586
304744	298	100	cob	0	CT	nonS	CAC(H)	TAC(Y)	Hydrophilicity-Hydrophobicity	0.95	0.95	0.96	0.95	0.99	0.96	0.0378788	0.612069
304717	325	109	cob	0	CT	nonS	CAT(H)	TAT(Y)	Hydrophilicity-Hydrophobicity	0.96	0.96	0.96	0.96	0.98	0.964	0.0204082	0.525862
304623	419	140	cob	0	CT	nonS	CCA(P)	CTA(L)	Hydrophobicity-Hydrophobicity	0.98	0.97	0.97	0.97	0.99	0.976	0.0176768	0.706897
304474	568	190	cob	0	CT	nonS	CAT(H)	TAT(Y)	Hydrophilicity-Hydrophobicity	0.97	0.95	0.95	0.96	0.99	0.964	0.0328283	0.534483
304362	680	227	cob	0	CT	nonS	TCT(S)	TTT(F)	Hydrophilicity-Hydrophobicity	0.98	0.98	0.97	0.98	0.99	0.98	0.0126263	0.663793
304327	715	239	cob	0	CT	nonS	CGG(R)	TGG(W)	Hydrophilicity-Hydrophobicity	0.96	0.97	0.96	0.96	0.99	0.968	0.0277778	0.767241
304317	725	242	cob	0	CT	nonS	TCT(S)	TTT(F)	Hydrophilicity-Hydrophobicity	0.95	0.96	0.95	0.96	0.99	0.962	0.0353535	0.793103
304234	808	270	cob	0	CT	nonS	CCC(P)	TCC(S)	Hydrophobicity-Hydrophilicity	0.98	0.97	0.97	0.97	0.98	0.974	0.00765306	0.655172
304189	853	285	cob	0	CT	nonS	CAT(H)	TAT(Y)	Hydrophilicity-Hydrophobicity	0.98	0.97	0.97	0.98	0.99	0.978	0.0151515	0.577586
304134	908	303	cob	0	CT	nonS	CCA(P)	CTA(L)	Hydrophobicity-Hydrophobicity	0.98	0.97	0.97	0.97	0.99	0.976	0.0176768	0.482759
304060	982	328	cob	0	CT	nonS	CAC(H)	TAC(Y)	Hydrophilicity-Hydrophobicity	0.92	0.93	0.93	0.91	0.95	0.928	0.0289474	0.165217
303961	1081	361	cob	0	CT	nonS	CCT(P)	TCT(S)	Hydrophobicity-Hydrophilicity	0.95	0.95	0.95	0.94	0.97	0.952	0.0231959	0.448276
303918	1124	375	cob	0	CT	nonS	CCG(P)	CTG(L)	Hydrophobicity-Hydrophobicity	0.98	0.96	0.97	0.95	0.98	0.968	0.0153061	0.66087
212426	14	5	cox2	1	CT	nonS	TCA(S)	TTA(L)	Hydrophilicity-Hydrophobicity	0.94	0.93	0.94	0.92	0.97	0.94	0.0386598	0.00943396
212489	77	26	cox2	1	CT	nonS	TCT(S)	TTT(F)	Hydrophilicity-Hydrophobicity	0.98	0.96	0.98	0.97	0.99	0.976	0.0176768	0.660377
212579	167	56	cox2	1	CT	nonS	TCA(S)	TTA(L)	Hydrophilicity-Hydrophobicity	0.88	0.87	0.87	0.88	0.96	0.892	0.0885417	0.537037
212581	169	57	cox2	1	CT	nonS	CGG(R)	TGG(W)	Hydrophilicity-Hydrophobicity	0.87	0.87	0.87	0.88	0.96	0.89	0.0911458	0.678899
212671	259	87	cox2	1	CT	nonS	CGG(R)	TGG(W)	Hydrophilicity-Hydrophobicity	0.97	0.97	0.97	0.98	0.99	0.976	0.0176768	0.550459
212797	385	129	cox2	1	CT	nonS	CGG(R)	TGG(W)	Hydrophilicity-Hydrophobicity	0.95	0.93	0.93	0.94	0.97	0.944	0.0335052	0.59633
317832	17	6	mat-r	0	CT	nonS	TCG(S)	TTG(L)	Hydrophilicity-Hydrophobicity	0.38	0.32	0.34	0.33	0.21	0.316	0.210526	None
317805	44	15	mat-r	0	CT	nonS	CCA(P)	CTA(L)	Hydrophobicity-Hydrophobicity	0.71	0.7	0.62	0.48	0.51	0.604	0.18662	None
317763	86	29	mat-r	0	CT	nonS	CCC(P)	CTC(L)	Hydrophobicity-Hydrophobicity	0.76	0.62	0.5	0.34	0.53	0.55	0.345395	0.671642
317757	92	31	mat-r	0	CT	nonS	TCC(S)	TTC(F)	Hydrophilicity-Hydrophobicity	0.2	0.19	0.15	0	0	0.108	0.575	0.104478
317554	295	99	mat-r	0	CT	nonS	CCC(P)	TCC(S)	Hydrophobicity-Hydrophilicity	0.26	0.32	0.24	0.23	0.14	0.238	0.320312	None
317553	296	99	mat-r	0	CT	nonS	CCC(P)	CTC(L)	Hydrophobicity-Hydrophobicity	0.82	0.82	0.72	0.55	0.63	0.708	0.170732	None
315957	1892	631	mat-r	0	CT	nonS	CCA(P)	CTA(L)	Hydrophobicity-Hydrophobicity	0.6	0.65	0.78	0.68	0.77	0.696	0.134615	0.319444
315949	1900	634	mat-r	0	CT	nonS	CCC(P)	TCC(S)	Hydrophobicity-Hydrophilicity	0.91	0.86	0.94	0.89	0.93	0.906	0.0452128	0.763889
315939	1910	637	mat-r	0	CT	nonS	TCA(S)	TTA(L)	Hydrophilicity-Hydrophobicity	0.76	0.76	0.86	0.78	0.83	0.798	0.0901163	0.194444
241531	436	146	nad1	0	CT	nonS	CCT(P)	TCT(S)	Hydrophobicity-Hydrophilicity	0.85	0.88	0.87	0.79	0.8	0.838	0.0596591	0.699029
240060	490	164	nad1	0	CT	nonS	CCC(P)	TCC(S)	Hydrophobicity-Hydrophilicity	0.81	0.85	0.63	0.71	0.76	0.752	0.144118	0.538462
240050	500	167	nad1	0	CT	nonS	TCG(S)	TTG(L)	Hydrophilicity-Hydrophobicity	0.72	0.58	0.49	0.56	0.62	0.594	0.21875	0.163462
240014	536	179	nad1	0	CT	nonS	TCC(S)	TTC(F)	Hydrophilicity-Hydrophobicity	0.45	0.49	0.45	0.41	0.32	0.424	0.168367	0.576923
239973	577	193	nad1	0	CT	nonS	CCT(P)	TCT(S)	Hydrophobicity-Hydrophilicity	0.89	0.89	0.83	0.85	0.86	0.864	0.0365169	0.807692
239942	608	203	nad1	0	CT	nonS	TCT(S)	TTT(F)	Hydrophilicity-Hydrophobicity	0.85	0.81	0.81	0.83	0.88	0.836	0.0625	0.769231
239915	635	212	nad1	0	CT	nonS	TCA(S)	TTA(L)	Hydrophilicity-Hydrophobicity	0.89	0.89	0.86	0.85	0.85	0.868	0.0308989	0.480769
251399	674	225	nad1	0	CT	nonS	TCT(S)	TTT(F)	Hydrophilicity-Hydrophobicity	0	0.76	0.57	0.74	0.92	0.598	0.4375	0.56
315280	734	245	nad1	0	CT	nonS	TCG(S)	TTG(L)	Hydrophilicity-Hydrophobicity	0.56	0.51	0.67	0.72	0.78	0.648	0.211538	0.627451
315235	779	260	nad1	0	CT	nonS	TCC(S)	TTC(F)	Hydrophilicity-Hydrophobicity	0.89	0.91	0.92	0.92	0.94	0.916	0.0319149	0.676471
315191	823	275	nad1	0	CT	nonS	CTT(L)	TTT(F)	Hydrophobicity-Hydrophobicity	0.97	0.96	0.96	0.98	0.98	0.97	0.0127551	0.45098
315116	898	300	nad1	0	CT	nonS	CGG(R)	TGG(W)	Hydrophilicity-Hydrophobicity	0.88	0.83	0.88	0.84	0.89	0.864	0.0365169	0.543689
315086	928	310	nad1	0	CT	nonS	CGG(R)	TGG(W)	Hydrophilicity-Hydrophobicity	0.76	0.73	0.77	0.81	0.82	0.778	0.0640244	0.514563
315077	937	313	nad1	0	CT	nonS	CCC(P)	TCC(S)	Hydrophobicity-Hydrophilicity	0.73	0.75	0.81	0.82	0.81	0.784	0.054878	0.0776699
315061	953	318	nad1	0	CT	nonS	TCA(S)	TTA(L)	Hydrophilicity-Hydrophobicity	0.84	0.86	0.89	0.91	0.93	0.886	0.0591398	0.650485
405516	26	9	nad2	0	CT	nonS	TCC(S)	TTC(F)	Hydrophilicity-Hydrophobicity	0.97	0.87	0.88	0.91	0.87	0.9	0.0902062	0.518519
404024	308	103	nad2	0	CT	nonS	TCT(S)	TTT(F)	Hydrophilicity-Hydrophobicity	0	0.48	0.78	0	0	0.252	0.846154	0.175926
403997	335	112	nad2	0	CT	nonS	TCT(S)	TTT(F)	Hydrophilicity-Hydrophobicity	0	0.23	0.39	0.23	0	0.17	0.705128	0.851852
403965	367	123	nad2	0	CT	nonS	CGC(R)	TGC(C)	Hydrophilicity-Hydrophobicity	0	0	0.33	0	0	0.066	1	0.453704
403944	388	130	nad2	0	CT	nonS	CCG(P)	TCG(S)	Hydrophobicity-Hydrophilicity	0	0	0.65	0	0	0.13	1	0.814815
403938	394	132	nad2	0	CT	nonS	CAT(H)	TAT(Y)	Hydrophilicity-Hydrophobicity	0	0	0.38	0	0	0.076	1	0.611111
403835	497	166	nad2	0	CT	nonS	TCA(S)	TTA(L)	Hydrophilicity-Hydrophobicity	0.74	0.77	0.84	0.62	0.73	0.74	0.14881	0.560748
403809	523	175	nad2	0	CT	nonS	CCC(P)	TCC(S)	Hydrophobicity-Hydrophilicity	0.74	0.71	0.77	0.57	0.68	0.694	0.123377	0.682243
204449	1373	458	nad4	1	CT	nonS	TCC(S)	TTC(F)	Hydrophilicity-Hydrophobicity	0.77	0.72	0.79	0.47	0.55	0.66	0.205696	0.130435
298830	2	1	nad4L	1	CT	nonS	ACG(T)	ATG(M)	Hydrophilicity-Hydrophobicity	0	0	0.13	0.11	0.11	0.07	0.576923	0.781818
298869	41	14	nad4L	1	CT	nonS	TCT(S)	TTT(F)	Hydrophilicity-Hydrophobicity	0.92	0.93	0.9	0.91	0.96	0.924	0.046875	0.517241
298883	55	19	nad4L	1	CT	nonS	CGG(R)	TGG(W)	Hydrophilicity-Hydrophobicity	0.8	0.86	0.84	0.88	0.92	0.86	0.0815217	0.534483
298923	95	32	nad4L	1	CT	nonS	TCA(S)	TTA(L)	Hydrophilicity-Hydrophobicity	0.97	0.96	0.95	0.97	0.99	0.968	0.0277778	0.422414
298928	100	34	nad4L	1	CT	nonS	CCA(P)	TCA(S)	Hydrophobicity-Hydrophilicity	0.97	0.97	0.96	0.97	0.99	0.972	0.0227273	0.431034
298938	110	37	nad4L	1	CT	nonS	TCA(S)	TTA(L)	Hydrophilicity-Hydrophobicity	0.97	0.97	0.97	0.98	0.99	0.976	0.0176768	0.543103
299007	179	60	nad4L	1	CT	nonS	TCA(S)	TTA(L)	Hydrophilicity-Hydrophobicity	0.98	0.98	0.98	0.99	1	0.986	0.0175	0.560345
299016	188	63	nad4L	1	CT	nonS	TCA(S)	TTA(L)	Hydrophilicity-Hydrophobicity	0.98	0.98	0.98	0.99	1	0.986	0.0175	0.551724
299025	197	66	nad4L	1	CT	nonS	CCA(P)	CTA(L)	Hydrophobicity-Hydrophobicity	0.98	0.98	0.98	0.99	1	0.986	0.0175	0.534483
232909	1550	517	nad5	0	CT	nonS	ACA(T)	ATA(I)	Hydrophilicity-Hydrophobicity	0.98	0.98	0.98	0.99	0.99	0.984	0.00757576	0.504505
232879	1580	527	nad5	0	CT	nonS	TCA(S)	TTA(L)	Hydrophilicity-Hydrophobicity	0.85	0.84	0.84	0.84	0.85	0.844	0.00882353	0.513514
232870	1589	530	nad5	0	CT	nonS	TCT(S)	TTT(F)	Hydrophilicity-Hydrophobicity	0.96	0.96	0.97	0.98	0.99	0.972	0.0227273	0.522523
232600	1859	620	nad5	0	CT	nonS	TCT(S)	TTT(F)	Hydrophilicity-Hydrophobicity	0.95	0.94	0.94	0.96	0.97	0.952	0.0231959	0.837838
231638	1895	632	nad5	0	CT	nonS	TCA(S)	TTA(L)	Hydrophilicity-Hydrophobicity	0.78	0.75	0.77	0.78	0.9	0.796	0.144444	0.504587
231633	1900	634	nad5	0	CT	nonS	CCA(P)	TCA(S)	Hydrophobicity-Hydrophilicity	0.62	0.6	0.6	0.67	0.82	0.662	0.240854	0
231617	1916	639	nad5	0	CT	nonS	TCT(S)	TTT(F)	Hydrophilicity-Hydrophobicity	0.25	0.22	0.24	0.22	0.35	0.256	0.335714	0.136364
231615	1918	640	nad5	0	CT	nonS	CGT(R)	TGT(C)	Hydrophilicity-Hydrophobicity	0.35	0.23	0.29	0.28	0.47	0.324	0.388298	0.109091
231575	1958	653	nad5	0	CT	nonS	TCG(S)	TTG(L)	Hydrophilicity-Hydrophobicity	0.6	0.66	0.66	0.76	0.91	0.718	0.263736	0.441441
59946	191	64	nad6	0	CT	nonS	TCA(S)	TTA(L)	Hydrophilicity-Hydrophobicity	0.98	0.98	0.96	0.97	0.99	0.976	0.0176768	0.431034
89852	209	70	nad7	0	CT	nonS	TCA(S)	TTA(L)	Hydrophilicity-Hydrophobicity	0.92	0.97	0.95	0.94	0.91	0.938	0.0412371	0.582418
88398	353	118	nad7	0	CT	nonS	TCA(S)	TTA(L)	Hydrophilicity-Hydrophobicity	0	0.76	0.7	0.63	0.74	0.566	0.319079	0.833333
88368	383	128	nad7	0	CT	nonS	TCA(S)	TTA(L)	Hydrophilicity-Hydrophobicity	0.78	0.8	0.77	0.8	0.89	0.808	0.115169	0.479167
88306	445	149	nad7	0	CT	nonS	CCG(P)	TCG(S)	Hydrophobicity-Hydrophilicity	0.96	0.96	0.97	0.96	0.99	0.968	0.0277778	0.822917
88218	533	178	nad7	0	CT	nonS	TCC(S)	TTC(F)	Hydrophilicity-Hydrophobicity	0.94	0.95	0.95	0.96	0.99	0.958	0.040404	0.6875
88173	578	193	nad7	0	CT	nonS	TCA(S)	TTA(L)	Hydrophilicity-Hydrophobicity	1	1	0.99	1	1	0.998	0.0025	0.447917
88072	679	227	nad7	0	CT	nonS	CCT(P)	TCT(S)	Hydrophobicity-Hydrophilicity	0.1	0	0.81	0.41	0.45	0.354	0.703704	0.484211
87057	698	233	nad7	0	CT	nonS	TCG(S)	TTG(L)	Hydrophilicity-Hydrophobicity	0	0	0	0.88	0.97	0.37	0.773196	0.625
87021	734	245	nad7	0	CT	nonS	TCG(S)	TTG(L)	Hydrophilicity-Hydrophobicity	0	0.81	0	0	0.9	0.342	0.775	0.604167
87016	739	247	nad7	0	CT	nonS	CTT(L)	TTT(F)	Hydrophobicity-Hydrophobicity	0.96	0.94	0.86	0.8	0.9	0.892	0.0885417	0.4375
86986	769	257	nad7	0	CT	nonS	CGC(R)	TGC(C)	Hydrophilicity-Hydrophobicity	0.97	0.98	0.97	0.97	0.98	0.974	0.00765306	0.458333
86919	836	279	nad7	0	CT	nonS	CCT(P)	CTT(L)	Hydrophobicity-Hydrophobicity	0.99	0.99	0.99	1	1	0.994	0.0075	0.666667
61497	422	141	orf183	0	CT	nonS	TCT(S)	TTT(F)	Hydrophilicity-Hydrophobicity	0.89	0.84	0.85	0.9	0.92	0.88	0.0543478	None
141979	56	19	orf288	0	CT	nonS	TCA(S)	TTA(L)	Hydrophilicity-Hydrophobicity	0.47	0.43	0.38	0.35	0.31	0.388	0.218085	None
141977	58	20	orf288	0	CT	nonS	CGG(R)	TGG(W)	Hydrophilicity-Hydrophobicity	0.54	0.52	0.45	0.5	0.44	0.49	0.115741	None
141901	134	45	orf288	0	CT	nonS	TCT(S)	TTT(F)	Hydrophilicity-Hydrophobicity	0.35	0.33	0.25	0.27	0.26	0.292	0.207143	None
79063	53	18	orfX	0	CT	nonS	CCG(P)	CTG(L)	Hydrophobicity-Hydrophobicity	0.46	0.45	0.54	0.59	0.72	0.552	0.291667	0.230769
79030	86	29	orfX	0	CT	nonS	TCC(S)	TTC(F)	Hydrophilicity-Hydrophobicity	0.14	0.12	0	0	0.16	0.084	0.59375	0.411215
79025	91	31	orfX	0	CT	nonS	CGG(R)	TGG(W)	Hydrophilicity-Hydrophobicity	0.38	0.19	0.14	0.13	0.3	0.228	0.5	0.411215
78989	127	43	orfX	0	CT	nonS	CGT(R)	TGT(C)	Hydrophilicity-Hydrophobicity	0	0.25	0	0.17	0	0.084	0.83	0.504587
297382	1210	404	rpl2	1	CT	nonS	CCA(P)	TCA(S)	Hydrophobicity-Hydrophilicity	0.95	0.94	0.95	0.96	0.96	0.952	0.0104167	None
321780	107	36	rps1	0	CT	nonS	TCC(S)	TTC(F)	Hydrophilicity-Hydrophobicity	0.96	0.94	0.94	0.93	0.97	0.948	0.0283505	0.119048
321510	377	126	rps1	0	CT	nonS	TCA(S)	TTA(L)	Hydrophilicity-Hydrophobicity	0.94	0.93	0.95	0.95	0.98	0.95	0.0382653	0.0117647
321382	505	169	rps1	0	CT	nonS	CAA(Q)	TAA(Stop)	Hydrophilicity-Stop Codon	0.88	0.87	0.89	0.84	0.89	0.874	0.0224719	None
242837	5	2	rps13	0	CT	nonS	TCA(S)	TTA(L)	Hydrophilicity-Hydrophobicity	0.96	0.94	0.94	0.92	0.94	0.94	0.0260417	0.15625
242828	14	5	rps13	0	CT	nonS	TCA(S)	TTA(L)	Hydrophilicity-Hydrophobicity	0.42	0.41	0.45	0.43	0.49	0.44	0.127551	0.489583
242816	26	9	rps13	0	CT	nonS	TCA(S)	TTA(L)	Hydrophilicity-Hydrophobicity	0.92	0.88	0.88	0.83	0.88	0.878	0.0570652	0.614583
242786	56	19	rps13	0	CT	nonS	TCA(S)	TTA(L)	Hydrophilicity-Hydrophobicity	0.88	0.88	0.88	0.88	0.91	0.886	0.032967	0.53125
242742	100	34	rps13	0	CT	nonS	CGT(R)	TGT(C)	Hydrophilicity-Hydrophobicity	0.94	0.92	0.94	0.91	0.95	0.932	0.0236842	0.59375
242586	256	86	rps13	0	CT	nonS	CGT(R)	TGT(C)	Hydrophilicity-Hydrophobicity	0.97	0.96	0.97	0.94	0.96	0.96	0.0128866	0.802083
242555	287	96	rps13	0	CT	nonS	TCG(S)	TTG(L)	Hydrophilicity-Hydrophobicity	0.96	0.93	0.95	0.93	0.95	0.944	0.0208333	0.677083
297800	116	39	rps19	1	CT	nonS	TCG(S)	TTG(L)	Hydrophilicity-Hydrophobicity	0.97	0.98	0.96	0.96	0.96	0.966	0.0178571	0.782609
297847	163	55	rps19	1	CT	nonS	CCT(P)	TCT(S)	Hydrophobicity-Hydrophilicity	0.96	0.97	0.96	0.91	0.94	0.948	0.0283505	None
297848	164	55	rps19	1	CT	nonS	CCT(P)	CTT(L)	Hydrophobicity-Hydrophobicity	0.96	0.96	0.94	0.94	0.96	0.952	0.0104167	None
297847, 297848	163, 164	55	rps19	1	CT	nonS	CCT(P)	TTT(F)	Hydrophobicity-Hydrophobicity	0.92-1	0.93-1	0.9-1	0.95-1	0.9-1	-	-	None
249601	38	13	rps4	0	CT	nonS	CCA(P)	CTA(L)	Hydrophobicity-Hydrophobicity	0.93	0.86	0.88	0.7	0.8	0.834	0.129032	0.23301
249590	49	17	rps4	0	CT	nonS	CGG(R)	TGG(W)	Hydrophilicity-Hydrophobicity	0.91	0.82	0.87	0.71	0.84	0.83	0.10989	0.621359
249475	164	55	rps4	0	CT	nonS	TCA(S)	TTA(L)	Hydrophilicity-Hydrophobicity	0.91	0.89	0.9	0.75	0.84	0.858	0.0714286	0.631068
249361	278	93	rps4	0	CT	nonS	TCG(S)	TTG(L)	Hydrophilicity-Hydrophobicity	0.93	0.9	0.9	0.69	0.74	0.832	0.13172	0.514286
249349	290	97	rps4	0	CT	nonS	CCG(P)	CTG(L)	Hydrophobicity-Hydrophobicity	0.9	0.85	0.87	0.67	0.7	0.798	0.141667	0.504762
249304	335	112	rps4	0	CT	nonS	CCG(P)	CTG(L)	Hydrophobicity-Hydrophobicity	0.93	0.86	0.89	0.75	0.79	0.844	0.115591	0.495238
249157	482	161	rps4	0	CT	nonS	TCA(S)	TTA(L)	Hydrophilicity-Hydrophobicity	0.97	0.88	0.93	0.9	0.83	0.902	0.0876289	None
248713	926	309	rps4	0	CT	nonS	TCG(S)	TTG(L)	Hydrophilicity-Hydrophobicity	0.78	0.72	0.76	0.59	0	0.57	0.336538	0.471698
248702	937	313	rps4	0	CT	nonS	CAT(H)	TAT(Y)	Hydrophilicity-Hydrophobicity	0.86	0.77	0.77	0.62	0	0.604	0.372093	0.471698
248677	962	321	rps4	0	CT	nonS	TCT(S)	TTT(F)	Hydrophilicity-Hydrophobicity	0.75	0.63	0.67	0.36	0	0.482	0.446667	0.179245
248626	1013	338	rps4	0	CT	nonS	CCA(P)	CTA(L)	Hydrophobicity-Hydrophobicity	0.85	0.78	0.79	0.73	0.74	0.778	0.105882	0.471698
248617	1022	341	rps4	0	CT	nonS	CCT(P)	CTT(L)	Hydrophobicity-Hydrophobicity	0.91	0.86	0.83	0.74	0.73	0.814	0.131868	0.575472
248612	1027	343	rps4	0	CT	nonS	CGG(R)	TGG(W)	Hydrophilicity-Hydrophobicity	0.83	0.81	0.83	0.71	0.7	0.776	0.0813253	0.0857143
46735	277	93	rps7	0	CT	nonS	CTT(L)	TTT(F)	Hydrophobicity-Hydrophobicity	0.95	0.93	0.96	0.96	0.97	0.954	0.0206186	0.0240964
46680	332	111	rps7	0	CT	nonS	TCA(S)	TTA(L)	Hydrophilicity-Hydrophobicity	0.95	0.93	0.97	0.97	0.98	0.96	0.0255102	0.662651

### Sheet: plastids
Supplementary Table S4. Features of 2 C-to-U CDS-recoding sites in plastids during rice development
Genomic Location	Gene Location	AA Position	Gene Name	Strand	Type	Mutation	From	To	Hydrophilicity-Hydrophobicity Alteration	Editing Frequency (3 DAF)	Editing Frequency (6 DAF)	Editing Frequency (9 DAF)	Editing Frequency (12 DAF)	Editing Frequency (15 DAF)	Mean Editing Frequency	Tau Value	AAEvolutionaryConservation
109411	347	116	ndhG	0	CT	nonS	CCT(P)	CTT(L)	Hydrophobicity-Hydrophobicity	0.15	0.23	0.31	0.53	0.35	0.314	0.509434	None
35357	1148	383	atpA	1	CT	nonS	TCA(S)	TTA(L)	Hydrophilicity-Hydrophobicity	0.81	0.85	0.86	0.85	0.82	0.838	0.0319767	None
