## Supplementary material for "Characterization of RNA editing profiles in rice endosperm development": Table S7

### Sheet: sheet1
Table S7. CDS-recoding sites on protein structures
Organelle	Genomic_Position	Gene Name	Codon_From	Codon_To	Hydrophilicity-Hydrophobicity Alteration	PMID	PDB ID	ReferenceSpecies (PDB)	AA_Position	CDS_Position	ReferenceAAPosition (PDB)	Structure Annotation (PDB)	UniProtKB ID	ReferenceSpecies (UniProtKB)	ReferenceAAPosition (UniProtKB)	Structure Annotation (UniProtKB)
Mitochondria	226263	atp6	CAC(H)	TAC(Y)	Hydrophilicity-Hydrophobicity	31221832	6RD4	Polytomella sp. Pringsheim 198.80	5	13	NA	NA	Q8HCP2	Oryza sativa subsp. Japonica	5	Not in IMM, In vicinity of helix
Mitochondria	263160	atp9	TCA(S)	TTA(L)	Hydrophilicity-Hydrophobicity	31221832	6RD4	Polytomella sp. Pringsheim 198.80	7	20	61	IMM, Helix, Buried protein residue	-	-	-	-
Mitochondria	263222	atp9	CTC(L)	TTC(F)	Hydrophobicity-Hydrophobicity	31221832	6RD4	Polytomella sp. Pringsheim 198.80	28	82	82	In the vicinity of IMM, Helix, Buried protein residue	-	-	-	-
Mitochondria	263232	atp9	TCG(S)	TTG(L)	Hydrophilicity-Hydrophobicity	31221832	6RD4	Polytomella sp. Pringsheim 198.80	31	92	85	Not in IMM, Helix, Buried protein residue	-	-	-	-
Mitochondria	263331	atp9	CCA(P)	CTA(L)	Hydrophobicity-Hydrophobicity	31221832	6RD4	Polytomella sp. Pringsheim 198.80	64	191	118	IMM, Helix, Buried protein residue	-	-	-	-
Mitochondria	263352	atp9	TCA(S)	TTA(L)	Hydrophilicity-Hydrophobicity	31221832	6RD4	Polytomella sp. Pringsheim 198.80	71	212	125	IMM, Helix, Buried protein residue	-	-	-	-
Mitochondria	263363	atp9	CGA(R)	TGA(Stop)	Hydrophilicity-Stop Codon	31221832	6RD4	Polytomella sp. Pringsheim 198.80	None	223	None	None	-	-	-	-
Mitochondria	391782	ccmB	CAT(H)	TAT(Y)	Hydrophilicity-Hydrophobicity	36307425	7F02	Escherichia coli BL21(DE3)	10	28	12	IMM, Helix, Accessible protein residue	-	-	-	-
Mitochondria	391797	ccmB	CCC(P)	TCC(S)	Hydrophobicity-Hydrophilicity	36307425	7F02	Escherichia coli BL21(DE3)	15	43	17	IMM, Between two helixes, Accessible protein residue	-	-	-	-
Mitochondria	391834	ccmB	TCG(S)	TTG(L)	Hydrophilicity-Hydrophobicity	36307425	7F02	Escherichia coli BL21(DE3)	27	80	30	IMM, Helix, Buried protein residue	-	-	-	-
Mitochondria	391882	ccmB	TCA(S)	TTA(L)	Hydrophilicity-Hydrophobicity	36307425	7F02	Escherichia coli BL21(DE3)	43	128	46	In the vicinity of IMM, Helix, Buried protein residue	-	-	-	-
Mitochondria	391908	ccmB	CGG(R)	TGG(W)	Hydrophilicity-Hydrophobicity	36307425	7F02	Escherichia coli BL21(DE3)	52	154	55	IMM, Helix, Buried protein residue	-	-	-	-
Mitochondria	391914	ccmB	CCT(P)	TCT(S)	Hydrophobicity-Hydrophilicity	36307425	7F02	Escherichia coli BL21(DE3)	54	160	57	IMM, Helix, Buried protein residue	-	-	-	-
Mitochondria	391933	ccmB	CCT(P)	CTT(L)	Hydrophobicity-Hydrophobicity	36307425	7F02	Escherichia coli BL21(DE3)	60	179	65	IMM, Helix, Accessible protein residue	-	-	-	-
Mitochondria	391948	ccmB	TCT(S)	TTT(F)	Hydrophilicity-Hydrophobicity	36307425	7F02	Escherichia coli BL21(DE3)	65	194	70	IMM, Helix, Buried protein residue	-	-	-	-
Mitochondria	392040	ccmB	CGG(R)	TGG(W)	Hydrophilicity-Hydrophobicity	36307425	7F02	Escherichia coli BL21(DE3)	96	286	101	IMM, Helix, Accessible protein residue	-	-	-	-
Mitochondria	392058	ccmB	CGT(R)	TGT(C)	Hydrophilicity-Hydrophobicity	36307425	7F02	Escherichia coli BL21(DE3)	102	304	107	IMM, Helix, Buried protein residue	-	-	-	-
Mitochondria	392092	ccmB	CCG(P)	CTG(L)	Hydrophobicity-Hydrophobicity	36307425	7F02	Escherichia coli BL21(DE3)	113	338	118	IMM, Helix, Accessible protein residue	-	-	-	-
Mitochondria	392121	ccmB	CGG(R)	TGG(W)	Hydrophilicity-Hydrophobicity	36307425	7F02	Escherichia coli BL21(DE3)	123	367	128	IMM, Helix, Buried protein residue	-	-	-	-
Mitochondria	392146	ccmB	CCG(P)	CTG(L)	Hydrophobicity-Hydrophobicity	36307425	7F02	Escherichia coli BL21(DE3)	131	392	138	IMM, Helix, Buried protein residue	-	-	-	-
Mitochondria	392182	ccmB	TCG(S)	TTG(L)	Hydrophilicity-Hydrophobicity	36307425	7F02	Escherichia coli BL21(DE3)	143	428	150	IMM, Helix, Accessible protein residue	-	-	-	-
Mitochondria	392221	ccmB	TCG(S)	TTG(L)	Hydrophilicity-Hydrophobicity	36307425	7F02	Escherichia coli BL21(DE3)	156	467	160	IMM, Helix, Accessible protein residue	-	-	-	-
Mitochondria	392266	ccmB	TCC(S)	TTC(F)	Hydrophilicity-Hydrophobicity	36307425	7F02	Escherichia coli BL21(DE3)	171	512	175	IMM, Helix, Accessible protein residue	-	-	-	-
Mitochondria	392268	ccmB	CGT(R)	TGT(C)	Hydrophilicity-Hydrophobicity	36307425	7F02	Escherichia coli BL21(DE3)	172	514	176	IMM, Helix, Buried protein residue	-	-	-	-
Mitochondria	392320	ccmB	TCC(S)	TTC(F)	Hydrophilicity-Hydrophobicity	36307425	7F02	Escherichia coli BL21(DE3)	189	566	193	IMM, Helix, Buried protein residue	-	-	-	-
Mitochondria	392323	ccmB	TCT(S)	TTT(F)	Hydrophilicity-Hydrophobicity	36307425	7F02	Escherichia coli BL21(DE3)	190	569	194	IMM, Helix, Accessible protein residue	-	-	-	-
Mitochondria	392326	ccmB	CCT(P)	CTT(L)	Hydrophobicity-Hydrophobicity	36307425	7F02	Escherichia coli BL21(DE3)	191	572	195	IMM, Helix, Accessible protein residue	-	-	-	-
Mitochondria	392350	ccmB	TCG(S)	TTG(L)	Hydrophilicity-Hydrophobicity	36307425	7F02	Escherichia coli BL21(DE3)	199	596	210	IMM, Helix, Accessible protein residue	-	-	-	-
Mitochondria	392365	ccmB	TCA(S)	TTA(L)	Hydrophilicity-Hydrophobicity	36307425	7F02	Escherichia coli BL21(DE3)	204	611	215	IMM, Helix, Buried protein residue	-	-	-	-
Mitochondria	61057	ccmC	CGG(R)	TGG(W)	Hydrophilicity-Hydrophobicity	36307425	7F02	Escherichia coli BL21(DE3)	26	76	30	IMM, Between two helixes, Accessible protein residue	-	-	-	-
Mitochondria	61030	ccmC	CAT(H)	TAT(Y)	Hydrophilicity-Hydrophobicity	36307425	7F02	Escherichia coli BL21(DE3)	35	103	39	IMM, Between two helixes, Accessible protein residue	-	-	-	-
Mitochondria	61018	ccmC	CGG(R)	TGG(W)	Hydrophilicity-Hydrophobicity	36307425	7F02	Escherichia coli BL21(DE3)	39	115	42	In the vicinity of IMM, Between two helixes, Buried protein residue	-	-	-	-
Mitochondria	60972	ccmC	TCG(S)	TTG(L)	Hydrophilicity-Hydrophobicity	36307425	7F02	Escherichia coli BL21(DE3)	54	161	57	IMM, Helix, Buried protein residue	-	-	-	-
Mitochondria	60954	ccmC	GCG(A)	GTG(V)	Hydrophilicity-Hydrophobicity	36307425	7F02	Escherichia coli BL21(DE3)	60	179	63	IMM, Helix, Buried protein residue	-	-	-	-
Mitochondria	60949	ccmC	CGG(R)	TGG(W)	Hydrophilicity-Hydrophobicity	36307425	7F02	Escherichia coli BL21(DE3)	62	184	65	IMM, Helix, Accessible protein residue	-	-	-	-
Mitochondria	60906	ccmC	TCC(S)	TTC(F)	Hydrophilicity-Hydrophobicity	36307425	7F02	Escherichia coli BL21(DE3)	76	227	79	IMM, Helix, Accessible protein residue	-	-	-	-
Mitochondria	60897	ccmC	CCA(P)	CTA(L)	Hydrophobicity-Hydrophobicity	36307425	7F02	Escherichia coli BL21(DE3)	79	236	82	IMM, Helix, Accessible protein residue	-	-	-	-
Mitochondria	60834	ccmC	TCT(S)	TTT(F)	Hydrophilicity-Hydrophobicity	36307425	7F02	Escherichia coli BL21(DE3)	100	299	103	IMM, Helix, Buried protein residue	-	-	-	-
Mitochondria	60802	ccmC	CGG(R)	TGG(W)	Hydrophilicity-Hydrophobicity	36307425	7F02	Escherichia coli BL21(DE3)	111	331	114	Not in IMM, Helix, Buried protein residue	-	-	-	-
Mitochondria	60775	ccmC	CGG(R)	TGG(W)	Hydrophilicity-Hydrophobicity	36307425	7F02	Escherichia coli BL21(DE3)	120	358	123	IMM, Between two helixes, Accessible protein residue	-	-	-	-
Mitochondria	60733	ccmC	CTT(L)	TTT(F)	Hydrophobicity-Hydrophobicity	36307425	7F02	Escherichia coli BL21(DE3)	134	400	137	IMM, Helix, Buried protein residue	-	-	-	-
Mitochondria	330634	ccmFc	TCC(S)	TTC(F)	Hydrophilicity-Hydrophobicity	33958791	6ZMQ	Thermus thermophilus HB27	13	38	45	IMM, Helix, Accessible protein residue	-	-	-	-
Mitochondria	330646	ccmFc	CCC(P)	CTC(L)	Hydrophobicity-Hydrophobicity	33958791	6ZMQ	Thermus thermophilus HB27	17	50	49	IMM, Helix, Accessible protein residue	-	-	-	-
Mitochondria	330648	ccmFc	CGT(R)	TGT(C)	Hydrophilicity-Hydrophobicity	33958791	6ZMQ	Thermus thermophilus HB27	18	52	50	IMM, Helix, Buried protein residue	-	-	-	-
Mitochondria	330699	ccmFc	CCC(P)	TCC(S)	Hydrophobicity-Hydrophilicity	33958791	6ZMQ	Thermus thermophilus HB27	35	103	77	Not in IMM, Between two helixes	-	-	-	-
Mitochondria	330718	ccmFc	TCC(S)	TTC(F)	Hydrophilicity-Hydrophobicity	33958791	6ZMQ	Thermus thermophilus HB27	41	122	83	Not in IMM, Helix, Accessible protein residue	-	-	-	-
Mitochondria	330742	ccmFc	CCT(P)	CTT(L)	Hydrophobicity-Hydrophobicity	33958791	6ZMQ	Thermus thermophilus HB27	49	146	103	IMM, Helix, Buried protein residue	-	-	-	-
Mitochondria	330756	ccmFc	CCT(P)	TCT(S)	Hydrophobicity-Hydrophilicity	33958791	6ZMQ	Thermus thermophilus HB27	54	160	108	IMM, Helix, Buried protein residue	-	-	-	-
Mitochondria	330897	ccmFc	CGT(R)	TGT(C)	Hydrophilicity-Hydrophobicity	33958791	6ZMQ	Thermus thermophilus HB27	101	301	169	In the vicinity of IMM, Helix, Accessible protein residue	-	-	-	-
Mitochondria	330921	ccmFc	CTT(L)	TTT(F)	Hydrophobicity-Hydrophobicity	33958791	6ZMQ	Thermus thermophilus HB27	109	325	252	IMM, Helix, Buried protein residue	-	-	-	-
Mitochondria	330993	ccmFc	CGT(R)	TGT(C)	Hydrophilicity-Hydrophobicity	33958791	6ZMQ	Thermus thermophilus HB27	133	397	284	IMM, Helix, Buried protein residue	-	-	-	-
Mitochondria	332460	ccmFc	TCT(S)	TTT(F)	Hydrophilicity-Hydrophobicity	33958791	6ZMQ	Thermus thermophilus HB27	287	860	491	IMM, Helix, Accessible protein residue	-	-	-	-
Mitochondria	332730	ccmFc	CCA(P)	CTA(L)	Hydrophobicity-Hydrophobicity	33958791	6ZMQ	Thermus thermophilus HB27	377	1130	581	In the vicinity of IMM, Between two beta strands, Buried protein residue	-	-	-	-
Mitochondria	332751	ccmFc	TCG(S)	TTG(L)	Hydrophilicity-Hydrophobicity	33958791	6ZMQ	Thermus thermophilus HB27	384	1151	588	In the vicinity of IMM, Beta strand, Buried protein residue	-	-	-	-
Mitochondria	332825	ccmFc	CGG(R)	TGG(W)	Hydrophilicity-Hydrophobicity	33958791	6ZMQ	Thermus thermophilus HB27	409	1225	614	IMM, Helix, Accessible protein residue	-	-	-	-
Mitochondria	332850	ccmFc	TCG(S)	TTG(L)	Hydrophilicity-Hydrophobicity	33958791	6ZMQ	Thermus thermophilus HB27	417	1250	622	IMM, Helix, Accessible protein residue	-	-	-	-
Mitochondria	332906	ccmFc	CGA(R)	TGA(Stop)	Hydrophilicity-Stop Codon	33958791	6ZMQ	Thermus thermophilus HB27	436	1306	None	None	-	-	-	-
Mitochondria	323818	ccmFn	CCG(P)	CTG(L)	Hydrophobicity-Hydrophobicity	33958791	6ZMQ	Thermus thermophilus HB27	13	38	20	IMM, Helix, Accessible protein residue	-	-	-	-
Mitochondria	323819	ccmFn	CCG(P)	TCG(S)	Hydrophobicity-Hydrophilicity	33958791	6ZMQ	Thermus thermophilus HB27	13	37	20	IMM, Helix, Accessible protein residue	-	-	-	-
Mitochondria	323758	ccmFn	CCT(P)	CTT(L)	Hydrophobicity-Hydrophobicity	33958791	6ZMQ	Thermus thermophilus HB27	33	98	46	IMM, Helix, Accessible protein residue	-	-	-	-
Mitochondria	323735	ccmFn	CCT(P)	TCT(S)	Hydrophobicity-Hydrophilicity	33958791	6ZMQ	Thermus thermophilus HB27	41	121	54	IMM, Helix, Buried protein residue	-	-	-	-
Mitochondria	323719	ccmFn	TCG(S)	TTG(L)	Hydrophilicity-Hydrophobicity	33958791	6ZMQ	Thermus thermophilus HB27	46	137	59	In the vicinity of IMM, Helix, Buried protein residue	-	-	-	-
Mitochondria	323714	ccmFn	CGT(R)	TGT(C)	Hydrophilicity-Hydrophobicity	33958791	6ZMQ	Thermus thermophilus HB27	48	142	61	In the vicinity of IMM, Helix, Buried protein residue	-	-	-	-
Mitochondria	323705	ccmFn	CCA(P)	TCA(S)	Hydrophobicity-Hydrophilicity	33958791	6ZMQ	Thermus thermophilus HB27	51	151	64	In the vicinity of IMM, Helix, Accessible protein residue	-	-	-	-
Mitochondria	323608	ccmFn	TCA(S)	TTA(L)	Hydrophilicity-Hydrophobicity	33958791	6ZMQ	Thermus thermophilus HB27	83	248	99	IMM, Helix, Buried protein residue	-	-	-	-
Mitochondria	323593	ccmFn	CCA(P)	CTA(L)	Hydrophobicity-Hydrophobicity	33958791	6ZMQ	Thermus thermophilus HB27	88	263	104	IMM, Helix, Buried protein residue	-	-	-	-
Mitochondria	323500	ccmFn	TCC(S)	TTC(F)	Hydrophilicity-Hydrophobicity	33958791	6ZMQ	Thermus thermophilus HB27	119	356	136	IMM, Helix, Buried protein residue	-	-	-	-
Mitochondria	323491	ccmFn	TCG(S)	TTG(L)	Hydrophilicity-Hydrophobicity	33958791	6ZMQ	Thermus thermophilus HB27	122	365	139	IMM, Helix, Buried protein residue	-	-	-	-
Mitochondria	323387	ccmFn	CGT(R)	TGT(C)	Hydrophilicity-Hydrophobicity	33958791	6ZMQ	Thermus thermophilus HB27	157	469	176	IMM, Helix, Buried protein residue	-	-	-	-
Mitochondria	323306	ccmFn	CTT(L)	TTT(F)	Hydrophobicity-Hydrophobicity	33958791	6ZMQ	Thermus thermophilus HB27	184	550	216	IMM, Helix, Accessible protein residue	-	-	-	-
Mitochondria	323158	ccmFn	TCT(S)	TTT(F)	Hydrophilicity-Hydrophobicity	33958791	6ZMQ	Thermus thermophilus HB27	233	698	277	IMM, Helix, Buried protein residue	-	-	-	-
Mitochondria	323149	ccmFn	TCA(S)	TTA(L)	Hydrophilicity-Hydrophobicity	33958791	6ZMQ	Thermus thermophilus HB27	236	707	280	IMM, Helix, Accessible protein residue	-	-	-	-
Mitochondria	323111	ccmFn	CGT(R)	TGT(C)	Hydrophilicity-Hydrophobicity	33958791	6ZMQ	Thermus thermophilus HB27	249	745	293	In the vicinity of IMM, Between two helixes, Accessible protein residue	-	-	-	-
Mitochondria	323089	ccmFn	TCA(S)	TTA(L)	Hydrophilicity-Hydrophobicity	33958791	6ZMQ	Thermus thermophilus HB27	256	767	300	In the vicinity of IMM	-	-	-	-
Mitochondria	323077	ccmFn	CCA(P)	CTA(L)	Hydrophobicity-Hydrophobicity	33958791	6ZMQ	Thermus thermophilus HB27	260	779	304	In the vicinity of IMM	-	-	-	-
Mitochondria	323062	ccmFn	TCA(S)	TTA(L)	Hydrophilicity-Hydrophobicity	33958791	6ZMQ	Thermus thermophilus HB27	265	794	NA	NA	Q2F909	Oryza sativa subsp. Japonica	265	Not in IMM, Helix
Mitochondria	322913	ccmFn	CGC(R)	TGC(C)	Hydrophilicity-Hydrophobicity	33958791	6ZMQ	Thermus thermophilus HB27	315	943	355	IMM, Helix, Accessible protein residue	-	-	-	-
Mitochondria	322681	ccmFn	TCG(S)	TTG(L)	Hydrophilicity-Hydrophobicity	33958791	6ZMQ	Thermus thermophilus HB27	392	1175	437	IMM, Helix, Accessible protein residue	-	-	-	-
Mitochondria	322598	ccmFn	CGG(R)	TGG(W)	Hydrophilicity-Hydrophobicity	33958791	6ZMQ	Thermus thermophilus HB27	420	1258	466	In the vicinity of IMM, Helix, Accessible protein residue	-	-	-	-
Mitochondria	322570	ccmFn	CCA(P)	CTA(L)	Hydrophobicity-Hydrophobicity	33958791	6ZMQ	Thermus thermophilus HB27	429	1286	475	NA	Q2F909	Oryza sativa subsp. Japonica	429	Not in IMM, Helix
Mitochondria	322553	ccmFn	CAT(H)	TAT(Y)	Hydrophilicity-Hydrophobicity	33958791	6ZMQ	Thermus thermophilus HB27	435	1303	481	In the vicinity of IMM, Helix, Accessible protein residue	-	-	-	-
Mitochondria	322538	ccmFn	CGG(R)	TGG(W)	Hydrophilicity-Hydrophobicity	33958791	6ZMQ	Thermus thermophilus HB27	440	1318	486	In the vicinity of IMM, Helix, Accessible protein residue	-	-	-	-
Mitochondria	322520	ccmFn	CGG(R)	TGG(W)	Hydrophilicity-Hydrophobicity	33958791	6ZMQ	Thermus thermophilus HB27	446	1336	492	IMM, Helix, Buried protein residue	-	-	-	-
Mitochondria	322487	ccmFn	CGG(R)	TGG(W)	Hydrophilicity-Hydrophobicity	33958791	6ZMQ	Thermus thermophilus HB27	457	1369	503	IMM, Helix, Accessible protein residue	-	-	-	-
Mitochondria	322469	ccmFn	CGT(R)	TGT(C)	Hydrophilicity-Hydrophobicity	33958791	6ZMQ	Thermus thermophilus HB27	463	1387	509	In the vicinity of IMM, Helix, Accessible protein residue	-	-	-	-
Mitochondria	322426	ccmFn	TCG(S)	TTG(L)	Hydrophilicity-Hydrophobicity	33958791	6ZMQ	Thermus thermophilus HB27	477	1430	525	Not in IMM, Beta strand, Buried protein residue	-	-	-	-
Mitochondria	322402	ccmFn	CCA(P)	CTA(L)	Hydrophobicity-Hydrophobicity	33958791	6ZMQ	Thermus thermophilus HB27	485	1454	533	Not in IMM, Between two beta strands, Accessible protein residue	-	-	-	-
Mitochondria	322390	ccmFn	TCA(S)	TTA(L)	Hydrophilicity-Hydrophobicity	33958791	6ZMQ	Thermus thermophilus HB27	489	1466	537	Not in IMM, Beta strand, Accessible protein residue	-	-	-	-
Mitochondria	322355	ccmFn	CCC(P)	TCC(S)	Hydrophobicity-Hydrophilicity	33958791	6ZMQ	Thermus thermophilus HB27	501	1501	549	Not in IMM, Beta strand, Buried protein residue	-	-	-	-
Mitochondria	322342	ccmFn	TCT(S)	TTT(F)	Hydrophilicity-Hydrophobicity	33958791	6ZMQ	Thermus thermophilus HB27	505	1514	553	Not in IMM, Between two beta strands, Accessible protein residue	-	-	-	-
Mitochondria	322307	ccmFn	CGG(R)	TGG(W)	Hydrophilicity-Hydrophobicity	33958791	6ZMQ	Thermus thermophilus HB27	517	1549	565	Not in IMM, Between two beta strands, Buried protein residue	-	-	-	-
Mitochondria	322084	ccmFn	TCG(S)	TTG(L)	Hydrophilicity-Hydrophobicity	33958791	6ZMQ	Thermus thermophilus HB27	591	1772	643	NA	Q2F909	Oryza sativa subsp. Japonica	591	Not in IMM, Between two helixes
Mitochondria	304864	cob	CAC(H)	TAC(Y)	Hydrophilicity-Hydrophobicity	33463523	7JRG	Vigna radiata var. radiata	60	178	60	In the vicinity of IMM, Between two helixes, Buried protein residue	-	-	-	-
Mitochondria	304756	cob	CTC(L)	TTC(F)	Hydrophobicity-Hydrophobicity	33463523	7JRG	Vigna radiata var. radiata	96	286	96	IMM, Helix, Buried protein residue	-	-	-	-
Mitochondria	304744	cob	CAC(H)	TAC(Y)	Hydrophilicity-Hydrophobicity	33463523	7JRG	Vigna radiata var. radiata	100	298	100	IMM, Helix, Accessible protein residue	-	-	-	-
Mitochondria	304717	cob	CAT(H)	TAT(Y)	Hydrophilicity-Hydrophobicity	33463523	7JRG	Vigna radiata var. radiata	109	325	109	IMM, Helix, Buried protein residue	-	-	-	-
Mitochondria	304623	cob	CCA(P)	CTA(L)	Hydrophobicity-Hydrophobicity	33463523	7JRG	Vigna radiata var. radiata	140	419	140	In the vicinity of IMM, Between two helixes, Buried protein residue	-	-	-	-
Mitochondria	304474	cob	CAT(H)	TAT(Y)	Hydrophilicity-Hydrophobicity	33463523	7JRG	Vigna radiata var. radiata	190	568	190	IMM, Helix, Buried protein residue	-	-	-	-
Mitochondria	304362	cob	TCT(S)	TTT(F)	Hydrophilicity-Hydrophobicity	33463523	7JRG	Vigna radiata var. radiata	227	680	227	IMM, Between helix and beta strand, Accessible protein residue	-	-	-	-
Mitochondria	304327	cob	CGG(R)	TGG(W)	Hydrophilicity-Hydrophobicity	33463523	7JRG	Vigna radiata var. radiata	239	715	239	IMM, Between two helixes, Accessible protein residue	-	-	-	-
Mitochondria	304317	cob	TCT(S)	TTT(F)	Hydrophilicity-Hydrophobicity	33463523	7JRG	Vigna radiata var. radiata	242	725	242	IMM, Helix, Buried protein residue	-	-	-	-
Mitochondria	304234	cob	CCC(P)	TCC(S)	Hydrophobicity-Hydrophilicity	33463523	7JRG	Vigna radiata var. radiata	270	808	270	In the vicinity of IMM, Between two helixes, Accessible protein residue	-	-	-	-
Mitochondria	304189	cob	CAT(H)	TAT(Y)	Hydrophilicity-Hydrophobicity	33463523	7JRG	Vigna radiata var. radiata	285	853	285	IMM, Helix, Buried protein residue	-	-	-	-
Mitochondria	304134	cob	CCA(P)	CTA(L)	Hydrophobicity-Hydrophobicity	33463523	7JRG	Vigna radiata var. radiata	303	908	303	IMM, Helix, Accessible protein residue	-	-	-	-
Mitochondria	304060	cob	CAC(H)	TAC(Y)	Hydrophilicity-Hydrophobicity	33463523	7JRG	Vigna radiata var. radiata	328	982	328	IMM, Helix, Buried protein residue	-	-	-	-
Mitochondria	303961	cob	CCT(P)	TCT(S)	Hydrophobicity-Hydrophilicity	33463523	7JRG	Vigna radiata var. radiata	361	1081	361	IMM, Helix, Buried protein residue	-	-	-	-
Mitochondria	303918	cob	CCG(P)	CTG(L)	Hydrophobicity-Hydrophobicity	33463523	7JRG	Vigna radiata var. radiata	375	1124	375	IMM, Helix, Accessible protein residue	-	-	-	-
Mitochondria	212426	cox2	TCA(S)	TTA(L)	Hydrophilicity-Hydrophobicity	33463523	7JRO	Vigna radiata var. radiata	5	14	None	NA	P04373	Oryza sativa subsp. Japonica	5	IMM, Between two helixes
Mitochondria	212489	cox2	TCT(S)	TTT(F)	Hydrophilicity-Hydrophobicity	33463523	7JRO	Vigna radiata var. radiata	26	77	21	In the vicinity of IMM, Between two helixes, Buried protein residue	-	-	-	-
Mitochondria	212579	cox2	TCA(S)	TTA(L)	Hydrophilicity-Hydrophobicity	33463523	7JRO	Vigna radiata var. radiata	56	167	51	IMM, Helix, Buried protein residue	-	-	-	-
Mitochondria	212581	cox2	CGG(R)	TGG(W)	Hydrophilicity-Hydrophobicity	33463523	7JRO	Vigna radiata var. radiata	57	169	52	IMM, Helix, Buried protein residue	-	-	-	-
Mitochondria	212671	cox2	CGG(R)	TGG(W)	Hydrophilicity-Hydrophobicity	33463523	7JRO	Vigna radiata var. radiata	87	259	82	IMM, Helix, Buried protein residue	-	-	-	-
Mitochondria	212797	cox2	CGG(R)	TGG(W)	Hydrophilicity-Hydrophobicity	33463523	7JRO	Vigna radiata var. radiata	129	385	124	Not in IMM, Beta strand, Buried protein residue	-	-	-	-
Mitochondria	317832	mat-r	TCG(S)	TTG(L)	Hydrophilicity-Hydrophobicity	36344519	8H2H	Lactococcus lactis	6	17	4	Not in IMM, Helix, Buried protein residue	-	-	-	-
Mitochondria	317805	mat-r	CCA(P)	CTA(L)	Hydrophobicity-Hydrophobicity	36344519	8H2H	Lactococcus lactis	15	44	13	Not in IMM, Helix, Accessible protein residue	-	-	-	-
Mitochondria	317763	mat-r	CCC(P)	CTC(L)	Hydrophobicity-Hydrophobicity	36344519	8H2H	Lactococcus lactis	29	86	27	Not in IMM, Helix, Buried protein residue	-	-	-	-
Mitochondria	317757	mat-r	TCC(S)	TTC(F)	Hydrophilicity-Hydrophobicity	36344519	8H2H	Lactococcus lactis	31	92	29	Not in IMM, Helix, Buried protein residue	-	-	-	-
Mitochondria	317554	mat-r	CCC(P)	TCC(S)	Hydrophobicity-Hydrophilicity	36344519	8H2H	Lactococcus lactis	99	295	89	Not in IMM, Between two helixes, Accessible protein residue	-	-	-	-
Mitochondria	317553	mat-r	CCC(P)	CTC(L)	Hydrophobicity-Hydrophobicity	36344519	8H2H	Lactococcus lactis	99	296	89	Not in IMM, Between two helixes, Accessible protein residue	-	-	-	-
Mitochondria	315957	mat-r	CCA(P)	CTA(L)	Hydrophobicity-Hydrophobicity	36344519	8H2H	Lactococcus lactis	631	1892	578	IMM, Helix, Accessible protein residue	-	-	-	-
Mitochondria	315949	mat-r	CCC(P)	TCC(S)	Hydrophobicity-Hydrophilicity	36344519	8H2H	Lactococcus lactis	634	1900	581	IMM, Between helix and beta strand, Accessible protein residue	-	-	-	-
Mitochondria	315939	mat-r	TCA(S)	TTA(L)	Hydrophilicity-Hydrophobicity	36344519	8H2H	Lactococcus lactis	637	1910	584	IMM, Beta strand, Buried protein residue	-	-	-	-
Mitochondria	241531	nad1	CCT(P)	TCT(S)	Hydrophobicity-Hydrophilicity	33768254	7AR8	Arabidopsis thaliana	146	436	146	IMM, Helix, Buried protein residue	-	-	-	-
Mitochondria	240060	nad1	CCC(P)	TCC(S)	Hydrophobicity-Hydrophilicity	33768254	7AR8	Arabidopsis thaliana	164	490	164	IMM, Between two helixes, Accessible protein residue	-	-	-	-
Mitochondria	240050	nad1	TCG(S)	TTG(L)	Hydrophilicity-Hydrophobicity	33768254	7AR8	Arabidopsis thaliana	167	500	167	IMM, Helix, Buried protein residue	-	-	-	-
Mitochondria	240014	nad1	TCC(S)	TTC(F)	Hydrophilicity-Hydrophobicity	33768254	7AR8	Arabidopsis thaliana	179	536	179	IMM, Between two helixes, Buried protein residue	-	-	-	-
Mitochondria	239973	nad1	CCT(P)	TCT(S)	Hydrophobicity-Hydrophilicity	33768254	7AR8	Arabidopsis thaliana	193	577	193	IMM, Helix, Buried protein residue	-	-	-	-
Mitochondria	239942	nad1	TCT(S)	TTT(F)	Hydrophilicity-Hydrophobicity	33768254	7AR8	Arabidopsis thaliana	203	608	203	In the vicinity of IMM, Helix, Buried protein residue	-	-	-	-
Mitochondria	239915	nad1	TCA(S)	TTA(L)	Hydrophilicity-Hydrophobicity	33768254	7AR8	Arabidopsis thaliana	212	635	212	Not in IMM, Between two helixes, Buried protein residue	-	-	-	-
Mitochondria	251399	nad1	TCT(S)	TTT(F)	Hydrophilicity-Hydrophobicity	33768254	7AR8	Arabidopsis thaliana	225	674	225	Not in IMM, Helix, Buried protein residue	-	-	-	-
Mitochondria	315280	nad1	TCG(S)	TTG(L)	Hydrophilicity-Hydrophobicity	33768254	7AR8	Arabidopsis thaliana	245	734	245	IMM, Helix, Buried protein residue	-	-	-	-
Mitochondria	315235	nad1	TCC(S)	TTC(F)	Hydrophilicity-Hydrophobicity	33768254	7AR8	Arabidopsis thaliana	260	779	260	IMM, Helix, Accessible protein residue	-	-	-	-
Mitochondria	315191	nad1	CTT(L)	TTT(F)	Hydrophobicity-Hydrophobicity	33768254	7AR8	Arabidopsis thaliana	275	823	275	IMM, Helix, Accessible protein residue	-	-	-	-
Mitochondria	315116	nad1	CGG(R)	TGG(W)	Hydrophilicity-Hydrophobicity	33768254	7AR8	Arabidopsis thaliana	300	898	300	IMM, Helix, Buried protein residue	-	-	-	-
Mitochondria	315086	nad1	CGG(R)	TGG(W)	Hydrophilicity-Hydrophobicity	33768254	7AR8	Arabidopsis thaliana	310	928	310	IMM, Helix, Buried protein residue	-	-	-	-
Mitochondria	315077	nad1	CCC(P)	TCC(S)	Hydrophobicity-Hydrophilicity	33768254	7AR8	Arabidopsis thaliana	313	937	313	IMM, Helix, Buried protein residue	-	-	-	-
Mitochondria	315061	nad1	TCA(S)	TTA(L)	Hydrophilicity-Hydrophobicity	33768254	7AR8	Arabidopsis thaliana	318	953	318	IMM, Helix, Buried protein residue	-	-	-	-
Mitochondria	403809	nad2	CCC(P)	TCC(S)	Hydrophobicity-Hydrophilicity	33768254	7AR8	Arabidopsis thaliana	175	523	186	IMM, Helix, Buried protein residue	-	-	-	-
Mitochondria	403835	nad2	TCA(S)	TTA(L)	Hydrophilicity-Hydrophobicity	33768254	7AR8	Arabidopsis thaliana	166	497	177	IMM, Helix, Buried protein residue	-	-	-	-
Mitochondria	403938	nad2	CAT(H)	TAT(Y)	Hydrophilicity-Hydrophobicity	33768254	7AR8	Arabidopsis thaliana	132	394	143	IMM, Between two helixes, Buried protein residue	-	-	-	-
Mitochondria	403944	nad2	CCG(P)	TCG(S)	Hydrophobicity-Hydrophilicity	33768254	7AR8	Arabidopsis thaliana	130	388	141	IMM, Helix, Buried protein residue	-	-	-	-
Mitochondria	403965	nad2	CGC(R)	TGC(C)	Hydrophilicity-Hydrophobicity	33768254	7AR8	Arabidopsis thaliana	123	367	134	IMM, Helix, Buried protein residue	-	-	-	-
Mitochondria	403997	nad2	TCT(S)	TTT(F)	Hydrophilicity-Hydrophobicity	33768254	7AR8	Arabidopsis thaliana	112	335	123	IMM, Helix, Buried protein residue	-	-	-	-
Mitochondria	404024	nad2	TCT(S)	TTT(F)	Hydrophilicity-Hydrophobicity	33768254	7AR8	Arabidopsis thaliana	103	308	114	In the vicinity of IMM, Helix, Buried protein residue	-	-	-	-
Mitochondria	405516	nad2	TCC(S)	TTC(F)	Hydrophilicity-Hydrophobicity	33768254	7AR8	Arabidopsis thaliana	9	26	20	IMM, Helix, Buried protein residue	-	-	-	-
Mitochondria	204449	nad4	TCC(S)	TTC(F)	Hydrophilicity-Hydrophobicity	33768254	7AR8	Arabidopsis thaliana	458	1373	458	IMM, Helix, Accessible protein residue	-	-	-	-
Mitochondria	298830	nad4L	ACG(T)	ATG(M)	Hydrophilicity-Hydrophobicity	33768254	7AR8	Arabidopsis thaliana	1	2	1	IMM, In the vicinity of helix, Buried protein residue	-	-	-	-
Mitochondria	298869	nad4L	TCT(S)	TTT(F)	Hydrophilicity-Hydrophobicity	33768254	7AR8	Arabidopsis thaliana	14	41	14	IMM, Helix, Buried protein residue	-	-	-	-
Mitochondria	298883	nad4L	CGG(R)	TGG(W)	Hydrophilicity-Hydrophobicity	33768254	7AR8	Arabidopsis thaliana	19	55	19	IMM, Helix, Accessible protein residue	-	-	-	-
Mitochondria	298923	nad4L	TCA(S)	TTA(L)	Hydrophilicity-Hydrophobicity	33768254	7AR8	Arabidopsis thaliana	32	95	32	IMM, Helix, Buried protein residue	-	-	-	-
Mitochondria	298928	nad4L	CCA(P)	TCA(S)	Hydrophobicity-Hydrophilicity	33768254	7AR8	Arabidopsis thaliana	34	100	34	IMM, Helix, Buried protein residue	-	-	-	-
Mitochondria	298938	nad4L	TCA(S)	TTA(L)	Hydrophilicity-Hydrophobicity	33768254	7AR8	Arabidopsis thaliana	37	110	37	IMM, Helix, Buried protein residue	-	-	-	-
Mitochondria	299007	nad4L	TCA(S)	TTA(L)	Hydrophilicity-Hydrophobicity	33768254	7AR8	Arabidopsis thaliana	60	179	60	IMM, Helix, Buried protein residue	-	-	-	-
Mitochondria	299016	nad4L	TCA(S)	TTA(L)	Hydrophilicity-Hydrophobicity	33768254	7AR8	Arabidopsis thaliana	63	188	63	IMM, Helix, Buried protein residue	-	-	-	-
Mitochondria	299025	nad4L	CCA(P)	CTA(L)	Hydrophobicity-Hydrophobicity	33768254	7AR8	Arabidopsis thaliana	66	197	66	IMM, Helix, Buried protein residue	-	-	-	-
Mitochondria	232909	nad5	ACA(T)	ATA(I)	Hydrophilicity-Hydrophobicity	33768254	7AR8	Arabidopsis thaliana	517	1550	517	IMM, Between two helixes, Accessible protein residue	-	-	-	-
Mitochondria	232879	nad5	TCA(S)	TTA(L)	Hydrophilicity-Hydrophobicity	33768254	7AR8	Arabidopsis thaliana	527	1580	527	IMM, Helix, Accessible protein residue	-	-	-	-
Mitochondria	232870	nad5	TCT(S)	TTT(F)	Hydrophilicity-Hydrophobicity	33768254	7AR8	Arabidopsis thaliana	530	1589	530	In the vicinity of IMM, Helix, Accessible protein residue	-	-	-	-
Mitochondria	232600	nad5	TCT(S)	TTT(F)	Hydrophilicity-Hydrophobicity	33768254	7AR8	Arabidopsis thaliana	620	1859	620	In the vicinity of IMM	-	-	-	-
Mitochondria	231638	nad5	TCA(S)	TTA(L)	Hydrophilicity-Hydrophobicity	33768254	7AR8	Arabidopsis thaliana	632	1895	632	NA	Q8HCR3	Oryza sativa subsp. Japonica	632	IMM, Helix
Mitochondria	231633	nad5	CCA(P)	TCA(S)	Hydrophobicity-Hydrophilicity	33768254	7AR8	Arabidopsis thaliana	634	1900	634	NA	Q8HCR3	Oryza sativa subsp. Japonica	634	IMM, Helix
Mitochondria	231617	nad5	TCT(S)	TTT(F)	Hydrophilicity-Hydrophobicity	33768254	7AR8	Arabidopsis thaliana	639	1916	639	NA	Q8HCR3	Oryza sativa subsp. Japonica	639	IMM, Helix
Mitochondria	231615	nad5	CGT(R)	TGT(C)	Hydrophilicity-Hydrophobicity	33768254	7AR8	Arabidopsis thaliana	640	1918	640	NA	Q8HCR3	Oryza sativa subsp. Japonica	640	In vicinity of IMM, Helix
Mitochondria	231575	nad5	TCG(S)	TTG(L)	Hydrophilicity-Hydrophobicity	33768254	7AR8	Arabidopsis thaliana	653	1958	653	NA	Q8HCR3	Oryza sativa subsp. Japonica	653	Not in IMM, Helix
Mitochondria	59946	nad6	TCA(S)	TTA(L)	Hydrophilicity-Hydrophobicity	33768254	7AR8	Arabidopsis thaliana	64	191	64	IMM, Helix, Buried protein residue	-	-	-	-
Mitochondria	89852	nad7	TCA(S)	TTA(L)	Hydrophilicity-Hydrophobicity	33768254	7AR8	Arabidopsis thaliana	70	209	70	Not in IMM, Helix, Buried protein residue	-	-	-	-
Mitochondria	88398	nad7	TCA(S)	TTA(L)	Hydrophilicity-Hydrophobicity	33768254	7AR8	Arabidopsis thaliana	118	353	118	Not in IMM, Helix, Buried protein residue	-	-	-	-
Mitochondria	88368	nad7	TCA(S)	TTA(L)	Hydrophilicity-Hydrophobicity	33768254	7AR8	Arabidopsis thaliana	128	383	128	Not in IMM, Helix, Accessible protein residue	-	-	-	-
Mitochondria	88306	nad7	CCG(P)	TCG(S)	Hydrophobicity-Hydrophilicity	33768254	7AR8	Arabidopsis thaliana	149	445	149	Not in IMM, Helix, Buried protein residue	-	-	-	-
Mitochondria	88218	nad7	TCC(S)	TTC(F)	Hydrophilicity-Hydrophobicity	33768254	7AR8	Arabidopsis thaliana	178	533	178	Not in IMM, Helix, Buried protein residue	-	-	-	-
Mitochondria	88173	nad7	TCA(S)	TTA(L)	Hydrophilicity-Hydrophobicity	33768254	7AR8	Arabidopsis thaliana	193	578	193	Not in IMM, Between two helixes, Buried protein residue	-	-	-	-
Mitochondria	88072	nad7	CCT(P)	TCT(S)	Hydrophobicity-Hydrophilicity	33768254	7AR8	Arabidopsis thaliana	227	679	227	Not in IMM, Between two helixes, Buried protein residue	-	-	-	-
Mitochondria	87057	nad7	TCG(S)	TTG(L)	Hydrophilicity-Hydrophobicity	33768254	7AR8	Arabidopsis thaliana	233	698	233	Not in IMM, Helix, Buried protein residue	-	-	-	-
Mitochondria	87021	nad7	TCG(S)	TTG(L)	Hydrophilicity-Hydrophobicity	33768254	7AR8	Arabidopsis thaliana	245	734	245	Not in IMM, Between two helixes, Buried protein residue	-	-	-	-
Mitochondria	87016	nad7	CTT(L)	TTT(F)	Hydrophobicity-Hydrophobicity	33768254	7AR8	Arabidopsis thaliana	247	739	247	Not in IMM, Between two helixes, Buried protein residue	-	-	-	-
Mitochondria	86986	nad7	CGC(R)	TGC(C)	Hydrophilicity-Hydrophobicity	33768254	7AR8	Arabidopsis thaliana	257	769	257	Not in IMM, Helix, Buried protein residue	-	-	-	-
Mitochondria	86919	nad7	CCT(P)	CTT(L)	Hydrophobicity-Hydrophobicity	33768254	7AR8	Arabidopsis thaliana	279	836	279	Not in IMM, Helix, Buried protein residue	-	-	-	-
Mitochondria	61497	orf183	TCT(S)	TTT(F)	Hydrophilicity-Hydrophobicity	33768254, 31221832	7AR8, 6RD4	Arabidopsis thaliana, Polytomella sp. Pringsheim 198.80	141	422	260, 268	IMM, Helix, Accessible protein residue (nad1); In the vicinity of IMM, Between of two helixes, Accessible protein residue (atp6)	-	-	-	-
Mitochondria	141979	orf288	TCA(S)	TTA(L)	Hydrophilicity-Hydrophobicity	NA	None	NA	19	56	None	NA	Q8HCQ2	Oryza sativa subsp. japonica	19	IMM, Helix
Mitochondria	141977	orf288	CGG(R)	TGG(W)	Hydrophilicity-Hydrophobicity	NA	None	NA	20	58	None	NA	Q8HCQ2	Oryza sativa subsp. japonica	20	IMM, Helix
Mitochondria	141901	orf288	TCT(S)	TTT(F)	Hydrophilicity-Hydrophobicity	NA	None	NA	45	134	None	NA	Q8HCQ2	Oryza sativa subsp. japonica	45	IMM, Helix
Mitochondria	79063	orfX	CCG(P)	CTG(L)	Hydrophobicity-Hydrophobicity	26660914	4YYC	Sinorhizobium meliloti 1021	18	53	61	Not in IMM, Helix, Buried protein residue	-	-	-	-
Mitochondria	79030	orfX	TCC(S)	TTC(F)	Hydrophilicity-Hydrophobicity	26660914	4YYC	Sinorhizobium meliloti 1021	29	86	77	In the vicinity of IMM, Between two helixes, Accessible protein residue	-	-	-	-
Mitochondria	79025	orfX	CGG(R)	TGG(W)	Hydrophilicity-Hydrophobicity	26660914	4YYC	Sinorhizobium meliloti 1021	31	91	87	Not in IMM, Helix, Buried protein residue	-	-	-	-
Mitochondria	78989	orfX	CGT(R)	TGT(C)	Hydrophilicity-Hydrophobicity	26660914	4YYC	Sinorhizobium meliloti 1021	43	127	154	IMM, Beta strand, Accessible protein residue	-	-	-	-
Mitochondria	297382	rpl2	CCA(P)	TCA(S)	Hydrophobicity-Hydrophilicity	32251374	6XYW	Arabidopsis thaliana	404	1210	None	NA	P92812	Oryza sativa subsp. Japonica	404	Between two beta strands
Mitochondria	321780	rps1	TCC(S)	TTC(F)	Hydrophilicity-Hydrophobicity	29247757	6BU8	Escherichia coli K-12	36	107	None	NA	Q8HCN1	Oryza sativa subsp. Japonica	36	Not in IMM
Mitochondria	321510	rps1	TCA(S)	TTA(L)	Hydrophilicity-Hydrophobicity	29247757	6BU8	Escherichia coli K-12	126	377	None	NA	Q8HCN1	Oryza sativa subsp. Japonica	126	IMM, Beta strand
Mitochondria	321382	rps1	CAA(Q)	TAA(Stop)	Hydrophilicity-Stop Codon	29247757	6BU8	Escherichia coli K-12	169	505	None	NA	Q8HCN1	Oryza sativa subsp. Japonica	169	NA
Mitochondria	242837	rps13	TCA(S)	TTA(L)	Hydrophilicity-Hydrophobicity	32251374	6XYW	Arabidopsis thaliana	2	5	11	NA	Q8HCP0	Oryza sativa subsp. Japonica	2	Beta strand
Mitochondria	242828	rps13	TCA(S)	TTA(L)	Hydrophilicity-Hydrophobicity	32251374	6XYW	Arabidopsis thaliana	5	14	14	NA	Q2F922	Oryza sativa subsp. Japonica	5	Between two beta strands
Mitochondria	242816	rps13	TCA(S)	TTA(L)	Hydrophilicity-Hydrophobicity	32251374	6XYW	Arabidopsis thaliana	9	26	18	NA	Q8HCP0	Oryza sativa subsp. Japonica	9	Beta strand
Mitochondria	242786	rps13	TCA(S)	TTA(L)	Hydrophilicity-Hydrophobicity	32251374	6XYW	Arabidopsis thaliana	19	56	49	Not in IMM, Between two helixes, Buried protein residue	-	-	-	-
Mitochondria	242742	rps13	CGT(R)	TGT(C)	Hydrophilicity-Hydrophobicity	32251374	6XYW	Arabidopsis thaliana	34	100	64	Not in IMM, Helix, Buried protein residue	-	-	-	-
Mitochondria	242586	rps13	CGT(R)	TGT(C)	Hydrophilicity-Hydrophobicity	32251374	6XYW	Arabidopsis thaliana	86	256	114	Not in IMM, Helix, Accessible protein residue	-	-	-	-
Mitochondria	242555	rps13	TCG(S)	TTG(L)	Hydrophilicity-Hydrophobicity	32251374	6XYW	Arabidopsis thaliana	96	287	124	In the vicinity of helix	-	-	-	-
Mitochondria	297800	rps19	TCG(S)	TTG(L)	Hydrophilicity-Hydrophobicity	32251374	6XYW	Arabidopsis thaliana	39	116	166	Not in IMM, Between two helixes, Buried protein residue	-	-	-	-
Mitochondria	297847, 297848	rps19	CCT(P)	TTT(F)	Hydrophobicity-Hydrophobicity	32251374	6XYW	Arabidopsis thaliana	55	163, 164	182	Not in IMM, Accessible protein residue	-	-	-	-
Mitochondria	249601	rps4	CCA(P)	CTA(L)	Hydrophobicity-Hydrophobicity	32251374	6XYW	Arabidopsis thaliana	13	38	26	In the vicinity of IMM, Between two helixes, Buried protein residue	-	-	-	-
Mitochondria	249590	rps4	CGG(R)	TGG(W)	Hydrophilicity-Hydrophobicity	32251374	6XYW	Arabidopsis thaliana	17	49	30	IMM, Between two helixes, Accessible protein residue	-	-	-	-
Mitochondria	249475	rps4	TCA(S)	TTA(L)	Hydrophilicity-Hydrophobicity	32251374	6XYW	Arabidopsis thaliana	55	164	69	Not in IMM, Helix, Accessible protein residue	-	-	-	-
Mitochondria	249361	rps4	TCG(S)	TTG(L)	Hydrophilicity-Hydrophobicity	32251374	6XYW	Arabidopsis thaliana	93	278	107	IMM, Between two helixes, Buried protein residue	-	-	-	-
Mitochondria	249349	rps4	CCG(P)	CTG(L)	Hydrophobicity-Hydrophobicity	32251374	6XYW	Arabidopsis thaliana	97	290	111	IMM, Helix, Buried protein residue	-	-	-	-
Mitochondria	249304	rps4	CCG(P)	CTG(L)	Hydrophobicity-Hydrophobicity	32251374	6XYW	Arabidopsis thaliana	112	335	126	IMM, Between two helixes, Buried protein residue	-	-	-	-
Mitochondria	249157	rps4	TCA(S)	TTA(L)	Hydrophilicity-Hydrophobicity	32251374	6XYW	Arabidopsis thaliana	161	482	175	IMM, Helix, Buried protein residue	-	-	-	-
Mitochondria	248713	rps4	TCG(S)	TTG(L)	Hydrophilicity-Hydrophobicity	32251374	6XYW	Arabidopsis thaliana	309	926	319	IMM, Between two helixes, Buried protein residue	-	-	-	-
Mitochondria	248702	rps4	CAT(H)	TAT(Y)	Hydrophilicity-Hydrophobicity	32251374	6XYW	Arabidopsis thaliana	313	937	323	IMM, Between two helixes, Buried protein residue	-	-	-	-
Mitochondria	248677	rps4	TCT(S)	TTT(F)	Hydrophilicity-Hydrophobicity	32251374	6XYW	Arabidopsis thaliana	321	962	331	IMM, Between two helixes, Buried protein residue	-	-	-	-
Mitochondria	248626	rps4	CCA(P)	CTA(L)	Hydrophobicity-Hydrophobicity	32251374	6XYW	Arabidopsis thaliana	338	1013	348	Not in IMM, Helix, Buried protein residue	-	-	-	-
Mitochondria	248617	rps4	CCT(P)	CTT(L)	Hydrophobicity-Hydrophobicity	32251374	6XYW	Arabidopsis thaliana	341	1022	351	Not in IMM, Helix, Buried protein residue	-	-	-	-
Mitochondria	248612	rps4	CGG(R)	TGG(W)	Hydrophilicity-Hydrophobicity	32251374	6XYW	Arabidopsis thaliana	343	1027	353	Not in IMM, In the vicinity of helix, Buried protein residue	-	-	-	-
Mitochondria	46735	rps7	CTT(L)	TTT(F)	Hydrophobicity-Hydrophobicity	32251374	6XYW	Arabidopsis thaliana	93	277	93	Not in IMM, Helix, Buried protein residue	-	-	-	-
Mitochondria	46680	rps7	TCA(S)	TTA(L)	Hydrophilicity-Hydrophobicity	32251374	6XYW	Arabidopsis thaliana	111	332	111	Not in IMM, Helix, Buried protein residue	-	-	-	-
Plastids	109411	ndhG	CCT(P)	CTT(L)	Hydrophobicity-Hydrophobicity	35123031	7WFF	Arabidopsis thaliana	116	347	116	In the vicinity of IMM, Helix, Buried protein residue	-	-	-	-
Plastids	35357	atpA	TCA(S)	TTA(L)	Hydrophilicity-Hydrophobicity	11032839	1FX0	Spinacia oleracea	383	1148	383	Not in IMM, Helix, Buried protein residue	-	-	-	-
