## Supplementary material for "Characterization of RNA editing profiles in rice endosperm development": Table S8

### Sheet: sheet1
Table S8. Species containing RNA editing sites
Clade	Species	Accession_ID
Ferns	Dryopteris_crassirhizoma	MW732172.1
Ferns	Haplopteris_ensiformis	OM867551.1
Ferns	Haplopteris_ensiformis	OM867550.1
Ferns	Haplopteris_ensiformis	OM867552.1
Ferns	Haplopteris_ensiformis	OM867549.1
Ferns	Haplopteris_ensiformis	OM867545.1
Ferns	Haplopteris_ensiformis	OM867546.1
Ferns	Haplopteris_ensiformis	OM867553.1
Ferns	Haplopteris_ensiformis	OM867548.1
Ferns	Haplopteris_ensiformis	OM867547.1
Hornworts	Anthoceros_agrestis	MK087647.1
Hornworts	Anthoceros_agrestis	MN544313.1
Hornworts	Anthoceros_agrestis	NC_049004.1
Hornworts	Anthoceros_angustus	MG029262.1
Hornworts	Anthoceros_angustus	NC_037476.1
Hornworts	Anthoceros_punctatus	MN544312.1
Hornworts	Anthoceros_punctatus	NC_049003.1
Hornworts	Nothoceros_aenigmaticus	EU660574.1
Hornworts	Nothoceros_aenigmaticus	NC_012651.1
Hornworts	Phaeoceros_laevis	GQ376531.1
Hornworts	Phaeoceros_laevis	NC_013765.1
Liverworts	Calypogeia_neesiana	NC_071974.1
Liverworts	Calypogeia_neesiana	OP554114.1
Liverworts	Calypogeia_sphagnicola_f_sphagnicola	OP526749.1
Liverworts	Calypogeia_suecica	OP526745.1
Liverworts	Calypogeia_suecica	OP526746.1
Liverworts	Calypogeia_suecica	OP526747.1
Liverworts	Calypogeia_suecica	OP526748.1
Liverworts	Fossombronia_foveolata	MK749462.1
Liverworts	Fossombronia_foveolata	NC_043887.1
Liverworts	Gymnomitrion_concinnatum	MH705065.1
Liverworts	Gymnomitrion_concinnatum	NC_040132.1
Liverworts	Haplomitrium_hookeri	MK749465.1
Liverworts	Haplomitrium_hookeri	NC_043889.1
Liverworts	Metzgeria_furcata	MK749464.1
Liverworts	Metzgeria_furcata	NC_043888.1
Liverworts	Pleurozia_purpurea	FJ999996.2
Liverworts	Pleurozia_purpurea	NC_013444.1
Liverworts	Porella_platyphylla	MK749461.1
Liverworts	Porella_platyphylla	NC_043908.1
Liverworts	Ptilidium_ciliare	MK749460.1
Liverworts	Ptilidium_ciliare	NC_043907.1
Liverworts	Solenostoma_sphaerocarpum	MK749463.1
Liverworts	Solenostoma_sphaerocarpum	NC_043909.1
Liverworts	Treubia_lacunosa	JF973315.1
Liverworts	Treubia_lacunosa	NC_016122.1
Mosses	Andreaea_regularis	NC_068856.1
Mosses	Andreaea_regularis	OP067134.1
Mosses	Andreaea_wangiana	MN056355.1
Mosses	Andreaea_wangiana	NC_046759.1
Mosses	Anomodon_rugelii	JF973314.1
Mosses	Anomodon_rugelii	NC_016121.1
Mosses	Atrichum_angustatum	KC784956.1
Mosses	Atrichum_angustatum	NC_024520.1
Mosses	Bartramia_patens	MK690472.1
Mosses	Bartramia_patens	NC_047462.1
Mosses	Bartramia_pomiformis	KC784955.1
Mosses	Bartramia_pomiformis	NC_024519.1
Mosses	Brachythecium_rivulare	KR732319.1
Mosses	Brachythecium_rivulare	NC_031212.1
Mosses	Buxbaumia_aphylla	KC784954.1
Mosses	Buxbaumia_aphylla	NC_024518.1
Mosses	Callicladium_imponens	KC784951.1
Mosses	Callicladium_imponens	NC_024516.1
Mosses	Chorisodontium_aciphyllum	MK651511.1
Mosses	Chorisodontium_aciphyllum	NC_050308.1
Mosses	Climacium_americanum	KC784950.1
Mosses	Climacium_americanum	NC_024515.1
Mosses	Mielichhoferia_elongata	MF417767.1
Mosses	Orthotrichum_diaphanum	KT373970.1
Mosses	Orthotrichum_diaphanum	KT823697.1
Mosses	Orthotrichum_diaphanum	NC_029356.1
Mosses	Orthotrichum_macrocephalum	KT823696.1
Mosses	Orthotrichum_macrocephalum	NC_029355.1
Mosses	Orthotrichum_stellatum	KC784958.1
Mosses	Orthotrichum_stellatum	NC_024522.1
Mosses	Polytrichum_commune	MG214794.1
Mosses	Polytrichum_commune	NC_039775.1
Mosses	Pseudanomodon_attenuatus	JX402749.1
Mosses	Pseudanomodon_attenuatus	NC_021931.1
Mosses	Ptychomnion_cygnisetum	KC784949.1
Mosses	Ptychomnion_cygnisetum	NC_024514.1
Mosses	Sanionia_uncinata	KP984757.1
Mosses	Sanionia_uncinata	NC_027974.1
Mosses	Sphagnum_palustre	KC784957.1
Mosses	Sphagnum_palustre	NC_024521.1
Mosses	Sphagnum_subsecundum	MW528196.1
Mosses	Sphagnum_subsecundum	MW528197.1
Mosses	Sphagnum_subsecundum	MW528198.1
Mosses	Sphagnum_subsecundum	MW528199.1
Mosses	Sphagnum_subsecundum	NC_079917.1
Mosses	Syntrichia_filaris	KP984758.1
Mosses	Syntrichia_filaris	NC_027515.1
Mosses	Tetraphis_pellucida	KC784953.1
Mosses	Tetraplodon_fuegianus	KT373818.1
Mosses	Tetraplodon_fuegianus	NC_028191.1
Mosses	Ulota_hutchinsiae	KC784952.1
Mosses	Ulota_hutchinsiae	NC_024517.1
Lycophytes	Huperzia_crispata	NC_071971.1
Lycophytes	Huperzia_crispata	OP503897.1
Lycophytes	Phlegmariurus_squarrosus	JQ002659.1
Lycophytes	Phlegmariurus_squarrosus	NC_017755.1
Lycophytes	Selaginella_nipponica	MN702917.1
Lycophytes	Selaginella_nipponica	MN702920.1
Lycophytes	Selaginella_nipponica	MN702927.1
Lycophytes	Selaginella_nipponica	MN702923.1
Lycophytes	Selaginella_nipponica	MN702918.1
Lycophytes	Selaginella_nipponica	MN702914.1
Seed plants	Actinidia_latifolia	NC_072295.1
Seed plants	Actinidia_latifolia	OQ198584.1
Seed plants	Actinidia_valvata	OQ259535.1
Seed plants	Allium_cepa	AP018389.1
Seed plants	Allium_cepa	AP018388.1
Seed plants	Amborella_trichopoda	KF754803.1
Seed plants	Amborella_trichopoda	KF754802.1
Seed plants	Amborella_trichopoda	KF754801.1
Seed plants	Arabidopsis_thaliana	BK010421.1
Seed plants	Arabidopsis_thaliana	NC_037304.1
Seed plants	Asparagus_officinalis	MT483944.1
Seed plants	Asparagus_officinalis	NC_053642.1
Seed plants	Avena_longiglumis	NC_072961.1
Seed plants	Avena_longiglumis	OQ450323.1
Seed plants	Beta_macrocarpa	FQ378026.1
Seed plants	Beta_macrocarpa	NC_015994.1
Seed plants	Beta_vulgaris	BA000009.3
Seed plants	Beta_vulgaris	FP885845.1
Seed plants	Beta_vulgaris	NC_002511.2
Seed plants	Beta_vulgaris	NC_015099.1
Seed plants	Beta_vulgaris	AB521205.1
Seed plants	Beta_vulgaris	AB061226.1
Seed plants	Beta_vulgaris	AB020062.1
Seed plants	Brassica_napus	AP006444.1
Seed plants	Brassica_napus	MW001149.1
Seed plants	Brassica_napus	MW348924.1
Seed plants	Brassica_napus	NC_008285.1
Seed plants	Brassica_napus	D13696.1
Seed plants	Calophyllum_soulattri	NC_079842.1
Seed plants	Calophyllum_soulattri	OQ721861.1
Seed plants	Camellia_sinensis	MH376284.1
Seed plants	Camellia_sinensis	NC_043914.1
Seed plants	Capsella_bursa_pastoris	MN746809.2
Seed plants	Caragana_spinosa	OQ785640.1
Seed plants	Carica_papaya	EU431224.1
Seed plants	Carica_papaya	NC_012116.1
Seed plants	Chlorophytum_comosum	MW411187.1
Seed plants	Citrullus_lanatus	GQ856147.1
Seed plants	Citrullus_lanatus	NC_014043.1
Seed plants	Cucurbita_pepo	GQ856148.1
Seed plants	Cucurbita_pepo	NC_014050.1
Seed plants	Cycas_taitungensis	AP009381.1
Seed plants	Cycas_taitungensis	NC_010303.1
Seed plants	Dalbergia_odorifera	MW441235.1
Seed plants	Dracaena_sp_C6AG20210925	OQ445558.1
Seed plants	Dracaena_sp_CZ2NM20220705	OQ445559.1
Seed plants	Echinosophora_koreensis	NC_072933.1
Seed plants	Echinosophora_koreensis	OQ168240.1
Seed plants	Epirixanthes_elongata	MG783394.1
Seed plants	Epirixanthes_elongata	NC_046014.1
Seed plants	Eucalyptus_grandis	MG925370.1
Seed plants	Eucalyptus_grandis	NC_040010.1
Seed plants	Eucommia_ulmoides	OQ101613.1
Seed plants	Eucommia_ulmoides	OQ101614.1
Seed plants	Ginkgo_biloba	KM672373.1
Seed plants	Ginkgo_biloba	NC_027976.1
Seed plants	Glycine_max	L17319.1
Seed plants	Helicanthes_elasticus	NC_072104.1
Seed plants	Helicanthes_elasticus	ON055385.1
Seed plants	Herpetospermum_pedunculosum	MW497575.1
Seed plants	Hyoscyamus_niger	KM207685.1
Seed plants	Hyoscyamus_niger	NC_026515.1
Seed plants	Ipomoea_nil	AP017303.1
Seed plants	Ipomoea_nil	NC_031158.1
Seed plants	Larix_sibirica	MT797188.1
Seed plants	Larix_sibirica	MT797192.1
Seed plants	Larix_sibirica	MT797190.1
Seed plants	Larix_sibirica	MT797189.1
Seed plants	Larix_sibirica	MT797194.1
Seed plants	Larix_sibirica	MT797187.1
Seed plants	Liriodendron_tulipifera	KC821969.1
Seed plants	Lophophytum_mirabile	KU992360.1
Seed plants	Lophophytum_mirabile	KU992333.1
Seed plants	Lophophytum_mirabile	KU992352.1
Seed plants	Lophophytum_mirabile	KU992375.1
Seed plants	Lotus_japonicus	JN872551.2
Seed plants	Lotus_japonicus	NC_016743.2
Seed plants	Mammillaria_huitzilopochtli	OP081771.1
Seed plants	Nelumbo_nucifera	KR610474.1
Seed plants	Nelumbo_nucifera	NC_030753.1
Seed plants	Nicotiana_sylvestris	KT997964.1
Seed plants	Nicotiana_sylvestris	NC_029805.1
Seed plants	Nicotiana_tabacum	MN651321.1
Seed plants	Nicotiana_tabacum	MN651323.1
Seed plants	Nicotiana_tabacum	NC_006581.1
Seed plants	Nymphaea_colorata	KY889142.1
Seed plants	Nymphaea_colorata	NC_037468.1
Seed plants	Oenothera_berteroana	X69140.1
Seed plants	Oenothera_elata	MZ934757.1
Seed plants	Oryza_coarctata	MG429050.1
Seed plants	Oryza_sativa	NC_011033.1
Seed plants	Pedicularis_chinensis	NC_072955.1
Seed plants	Pedicularis_chinensis	OQ596213.1
Seed plants	Pedicularis_kansuensis	NC_072932.1
Seed plants	Pedicularis_kansuensis	OQ596214.1
Seed plants	Phaseolus_vulgaris	MK176514.1
Seed plants	Phaseolus_vulgaris	NC_045135.1
Seed plants	Poa_pratensis	OQ612620.1
Seed plants	Pongamia_pinnata	JN872550.1
Seed plants	Pongamia_pinnata	NC_016742.1
Seed plants	Raphanus_sativus	JQ083668.1
Seed plants	Rhodomyrtus_tomentosa	NC_071968.1
Seed plants	Rhodomyrtus_tomentosa	OP474145.1
Seed plants	Salvia_officinalis	OQ001564.1
Seed plants	Santalum_album	OQ868374.1
Seed plants	Scutellaria_tsinyunensis	MW553042.1
Seed plants	Sedum_plumbizincicola	NC_069572.1
Seed plants	Sedum_plumbizincicola	OP588116.1
Seed plants	Selenicereus_monacanthus	OQ835513.1
Seed plants	Silene_latifolia	HM562727.1
Seed plants	Silene_latifolia	NC_014487.1
Seed plants	Solanum_tuberosum	MN114539.1
Seed plants	Solanum_tuberosum	MN114538.1
Seed plants	Sorghum_bicolor	DQ984518.1
Seed plants	Sorghum_bicolor	NC_008360.1
Seed plants	Spirodela_polyrhiza	JQ804980.1
Seed plants	Spirodela_polyrhiza	NC_017840.1
Seed plants	Styphnolobium_japonicum	MG757109.1
Seed plants	Styphnolobium_japonicum	NC_039596.1
Seed plants	Syzygium_samarangense	NC_079700.1
Seed plants	Syzygium_samarangense	OQ701348.1
Seed plants	Taxus_cuspidata	MN593023.1
Seed plants	Theobroma_cacao	NC_066894.1
Seed plants	Theobroma_cacao	ON652863.1
Seed plants	Theobroma_grandiflorum	NC_066895.1
Seed plants	Theobroma_grandiflorum	ON652864.1
Seed plants	Triosteum_pinnatifidum	MW526076.1
Seed plants	Triosteum_pinnatifidum	NC_064333.1
Seed plants	Tripsacum_dactyloides	DQ984517.1
Seed plants	Tripsacum_dactyloides	NC_008362.1
Seed plants	Viburnum_chinshanense	OP974165.1
Seed plants	Viburnum_chinshanense	OP974166.1
Seed plants	Vigna_radiata	HM367685.1
Seed plants	Xanthoceras_sorbifolium	MK333231.1
Seed plants	Zantedeschia_aethiopica	NC_073008.1
Seed plants	Zantedeschia_aethiopica	OQ390040.1
Seed plants	Zea_luxurians	DQ645537.1
Seed plants	Zea_luxurians	NC_008333.1
Seed plants	Zea_mays	AY506529.1
Seed plants	Zea_mays	DQ645539.1
Seed plants	Zea_mays	NC_007982.1
Seed plants	Zea_mays	NC_008332.1
Seed plants	Zea_mays	OP210277.1
Seed plants	Zea_mays	OP210278.1
Seed plants	Zea_perennis	DQ645538.1
Seed plants	Zea_perennis	NC_008331.1
